# A Multi-Omics Approach to Defining Target Organ Injury in Youth with Primary Hypertension

**DOI:** 10.1101/2024.06.17.599125

**Authors:** Kalyani Ananthamohan, Tammy M. Brady, Mohammed Arif, Stephen Daniels, Bonita Falkner, Michael Ferguson, Joseph T. Flynn, Coral Hanevold, Stephen R. Hooper, Julie Ingelfinger, Marc Lande, Lisa J. Martin, Kevin E. Meyers, Mark Mitsnefes, Bernard Rosner, Joshua A. Samuels, Gina Kuffel, Michael J. Zilliox, Richard C. Becker, Elaine M. Urbina, Sakthivel Sadayappan

## Abstract

**BACKGROUND:** Primary hypertension in childhood tracks into adulthood and may be associated with increased cardiovascular risk. Studies conducted in children and adolescents provide an opportunity to explore the early cardiovascular target organ injury (CV-TOI) in a population free from many of the co-morbid cardiovascular disease risk factors that confound studies in adults.

**METHODS:** Youths (n=132, mean age 15.8 years) were stratified by blood pressure (BP) as low, elevated, and high-BP and by left ventricular mass index (LVMI) as low- and high-LVMI. Systemic circulating RNA, miRNA, and methylation profiles in peripheral blood mononuclear cells and deep proteome profiles in serum were determined using high-throughput sequencing techniques.

**RESULTS:** *VASH1* gene expression was elevated in youths with high-BP with and without high-LVMI. *VASH1* expression levels positively correlated with systolic BP (r=0.3143, p=0.0034). The expression of hsa-miR-335-5p, one of the *VASH1-*predicted miRNAs, was downregulated in high-BP with high-LVMI youths and was inversely correlated with systolic BP (r=-0.1891, p=0.0489). *GSE1* hypermethylation, circulating PROZ upregulation (log_2_FC=0.61, p=0.0049 and log_2_FC=0.62, p=0.0064), and SOD3 downregulation (log_2_FC=-0.70, p=0.0042 and log_2_FC=-0.64, p=0.010) were observed in youths with elevated BP and high-BP with high-LVMI. Comparing the transcriptomic and proteomic profiles revealed elevated *HYAL1* levels in youths displaying high-BP and high-LVMI.

**CONCLUSIONS:** The findings are compatible with a novel blood pressure-associated mechanism that may occur through impaired angiogenesis and extracellular matrix degradation through dysregulation of Vasohibin-1 and Hyaluronidase1 was identified as a possible mediator of CV-TOI in youth with high-BP and suggests strategies for ameliorating TOI in adult-onset primary hypertension.
