## Supplemental file S4 for "A Multi-Omics Approach to Defining Target Organ Injury in Youth with Primary Hypertension"

### Sheet: VASH1
miRNA family	Conserved sites	Poorly conserved sites	6mer sites	Cumulative weighted context++ score	Total context++ score	Aggregate PCT
Total	8mer	7mer-m8	7mer-A1	Total	8mer	7mer-m8	7mer-A1
miR-30-5p	1	1	0	0	0	0	0	0	0	-0.03	-0.03	0.94
miR-200bc-3p/429	2	0	2	0	0	0	0	0	1	-0.16	-0.16	0.91
miR-29-3p	2	1	1	0	0	0	0	0	0	-0.49	-0.49	0.9
miR-143-3p	1	1	0	0	2	2	0	0	0	-0.38	-0.38	0.73
miR-221-3p/222-3p	1	1	0	0	1	0	0	1	2	-0.3	-0.3	0.68
miR-138-5p	0	0	0	0	3	0	1	2	1	-0.17	-0.17	0.46
miR-22-3p	1	0	1	0	0	0	0	0	1	-0.1	-0.1	0.43
miR-24-3p	1	1	0	0	0	0	0	0	2	-0.17	-0.17	0.37
miR-199-5p	0	0	0	0	1	0	1	0	1	-0.02	-0.02	0.25
miR-193-3p	0	0	0	0	2	0	2	0	3	-0.52	-0.52	0.21
miR-140-3p.1	0	0	0	0	2	1	0	1	2	-0.7	-0.7	0.18
miR-146-5p	0	0	0	0	1	0	0	1	0	-0.06	-0.06	0.12
miR-205-5p	0	0	0	0	1	0	0	1	2	-0.01	-0.01	0.11
miR-23-3p	0	0	0	0	1	0	0	1	2	-0.07	-0.07	0.1
miR-338-3p	0	0	0	0	2	0	1	1	6	-0.25	-0.25	< 0.1
miR-183-5p.2	0	0	0	0	2	0	2	0	2	-0.04	-0.04	< 0.1
miR-148-3p/152-3p	0	0	0	0	1	0	0	1	0	-0.01	-0.01	< 0.1
miR-802	0	0	0	0	1	0	0	1	0	-0.01	-0.01	< 0.1
miR-129-5p	0	0	0	0	1	0	1	0	0	-0.02	-0.02	< 0.1
miR-141-3p/200a-3p	0	0	0	0	1	0	1	0	0	-0.02	-0.02	< 0.1
miR-129-3p	0	0	0	0	2	0	2	0	1	-0.04	-0.04	< 0.1
miR-181-5p	0	0	0	0	1	0	1	0	1	-0.02	-0.02	< 0.1
miR-150-5p	0	0	0	0	1	0	1	0	5	-0.02	-0.02	< 0.1
miR-490-3p	0	0	0	0	1	0	1	0	0	-0.12	-0.12	< 0.1
miR-302-3p/372-3p/373-3p/520-3p	0	0	0	0	1	0	0	0	0	N/A	N/A	< 0.1
miR-425-5p	0	0	0	0	2	0	1	1	0	-0.03	-0.03	< 0.1
miR-192-5p/215-5p	0	0	0	0	1	0	0	1	0	-0.04	-0.04	< 0.1
miR-499a-5p	0	0	0	0	1	0	1	0	0	-0.02	-0.02	< 0.1
miR-125-5p	0	0	0	0	2	0	0	2	1	-0.18	-0.18	< 0.1
miR-10-5p	1	0	0	1	1	0	1	0	1	-0.23	-0.23	< 0.1
miR-103-3p/107	0	0	0	0	1	0	1	0	0	-0.02	-0.02	< 0.1
miR-204-5p/211-5p	1	1	0	0	2	0	1	1	1	-0.1	-0.1	< 0.1
miR-124-3p.1	0	0	0	0	1	0	1	0	2	-0.04	-0.04	< 0.1
miR-34-5p/449-5p	0	0	0	0	1	0	0	1	0	-0.09	-0.09	< 0.1
miRNA families conserved only among mammals
miRNA family	Conserved sites	Poorly conserved sites	6mer sites	Cumulative weighted context++ score	Total context++ score	Aggregate PCT
Total	8mer	7mer-m8	7mer-A1	Total	8mer	7mer-m8	7mer-A1
miR-324-5p	0	0	0	0	3	1	2	0	5	-0.55	-0.55	N/A
miR-328-3p	0	0	0	0	2	1	1	0	4	-0.49	-0.49	N/A
miR-874-3p	0	0	0	0	2	1	1	0	2	-0.46	-0.46	N/A
miR-149-5p	0	0	0	0	4	1	2	1	0	-0.45	-0.45	N/A
miR-326	1	0	1	0	2	0	2	0	3	-0.28	-0.28	N/A
miR-504-5p.1	1	0	0	1	1	0	1	0	1	-0.28	-0.28	N/A
miR-483-3p.1	0	0	0	0	1	1	0	0	3	-0.27	-0.27	N/A
miR-760	1	1	0	0	3	1	1	1	2	-0.26	-0.26	N/A
miR-3064-5p	0	0	0	0	2	1	0	1	2	-0.24	-0.24	N/A
miR-1306-5p	0	0	0	0	4	0	4	0	0	-0.23	-0.23	N/A
miR-339-5p	0	0	0	0	2	0	2	0	1	-0.22	-0.22	N/A
miR-296-5p	0	0	0	0	1	0	0	1	1	-0.21	-0.21	N/A
miR-377-3p	0	0	0	0	2	1	0	1	1	-0.19	-0.19	N/A
miR-873-5p.2	0	0	0	0	1	0	1	0	2	-0.18	-0.18	N/A
miR-28-5p/708-5p	0	0	0	0	2	0	2	0	2	-0.16	-0.16	N/A
miR-330-3p.2	1	0	1	0	0	0	0	0	3	-0.15	-0.15	N/A
miR-423-5p	0	0	0	0	1	0	0	1	2	-0.14	-0.14	N/A
miR-532-3p	0	0	0	0	1	0	1	0	5	-0.12	-0.12	N/A
miR-501-3p/502-3p	0	0	0	0	1	0	1	0	0	-0.12	-0.12	N/A
miR-488-3p	1	0	1	0	0	0	0	0	3	-0.12	-0.12	N/A
miR-188-5p	0	0	0	0	1	0	1	0	1	-0.11	-0.11	N/A
miR-411-5p.1	0	0	0	0	1	0	1	0	0	-0.08	-0.08	N/A
miR-331-3p	0	0	0	0	2	0	2	0	1	-0.08	-0.08	N/A
miR-670-3p	0	0	0	0	1	0	0	1	1	-0.05	-0.05	N/A
miR-330-3p	0	0	0	0	2	1	1	0	0	-0.05	-0.05	N/A
miR-134-5p	0	0	0	0	1	0	1	0	1	-0.04	-0.04	N/A
miR-665	0	0	0	0	2	0	2	0	0	-0.04	-0.04	N/A
miR-875-5p	0	0	0	0	1	0	0	1	1	-0.04	-0.04	N/A
miR-186-5p	0	0	0	0	1	1	0	0	0	-0.03	-0.03	N/A
miR-483-3p.2	0	0	0	0	1	0	1	0	1	-0.03	-0.03	N/A
miR-494-3p	0	0	0	0	1	0	1	0	2	-0.03	-0.03	N/A
miR-873-5p.1	0	0	0	0	1	0	0	1	4	-0.03	-0.03	N/A
miR-668-3p	0	0	0	0	1	0	1	0	0	-0.02	-0.02	N/A
miR-320	0	0	0	0	1	0	1	0	0	-0.02	-0.02	N/A
miR-371-5p	0	0	0	0	1	0	1	0	1	-0.02	-0.02	N/A
miR-378-3p	0	0	0	0	1	0	1	0	0	-0.02	-0.02	N/A
miR-452-5p/892-3p	0	0	0	0	1	0	1	0	0	-0.02	-0.02	N/A
miR-335-5p	0	0	0	0	1	0	1	0	1	-0.02	-0.02	N/A
miR-543	0	0	0	0	1	0	1	0	0	-0.02	-0.02	N/A
miR-185-5p	0	0	0	0	1	0	1	0	0	-0.02	-0.02	N/A
miR-136-5p	0	0	0	0	1	0	0	1	1	-0.01	-0.01	N/A
miR-361-5p	0	0	0	0	1	0	0	1	0	-0.01	-0.01	N/A
miR-154-5p	0	0	0	0	1	0	0	1	0	-0.01	-0.01	N/A
miR-876-5p	0	0	0	0	1	0	0	1	0	-0.01	-0.01	N/A
Poorly conserved miRNA Families
miRNA family	Conserved sites	Poorly conserved sites	6mer sites	Cumulative weighted context++ score	Total context++ score	Aggregate PCT
Total	8mer	7mer-m8	7mer-A1	Total	8mer	7mer-m8	7mer-A1
miR-361-3p	0	0	0	0	4	1	2	1	6	-1.07	-1.07	N/A
miR-3173-5p	0	0	0	0	5	2	3	0	3	-1	-1	N/A
miR-2355-5p	0	0	0	0	6	1	3	2	4	-0.89	-0.89	N/A
miR-4731-5p	0	0	0	0	4	1	3	0	4	-0.51	-0.51	N/A
miR-3150a-3p	0	0	0	0	3	2	1	0	1	-0.48	-0.48	N/A
miR-1296-5p	0	0	0	0	1	1	0	0	0	-0.39	-0.39	N/A
miR-214-3p/3619-5p	0	0	0	0	3	0	2	1	3	-0.34	-0.34	N/A
miR-5194	0	0	0	0	2	0	1	1	1	-0.31	-0.31	N/A
miR-1301-3p	0	0	0	0	2	1	1	0	3	-0.31	-0.31	N/A
miR-670-5p	0	0	0	0	5	1	1	3	4	-0.29	-0.29	N/A
miR-1908-5p	0	0	0	0	1	1	0	0	0	-0.29	-0.29	N/A
miR-1269	0	0	0	0	2	0	1	1	2	-0.26	-0.26	N/A
miR-6720-5p	0	0	0	0	2	0	1	1	0	-0.26	-0.26	N/A
miR-625-5p	0	0	0	0	2	0	1	1	1	-0.26	-0.26	N/A
miR-2467-3p	0	0	0	0	2	1	1	0	2	-0.25	-0.25	N/A
miR-3194-5p	0	0	0	0	2	1	1	0	1	-0.25	-0.25	N/A
miR-3918	0	0	0	0	2	0	2	0	3	-0.24	-0.24	N/A
miR-5010-5p	0	0	0	0	1	1	0	0	2	-0.24	-0.24	N/A
miR-324-3p/1913	0	0	0	0	3	1	0	2	3	-0.23	-0.23	N/A
miR-2114-3p	0	0	0	0	1	1	0	0	2	-0.19	-0.19	N/A
miR-3179	0	0	0	0	1	0	1	0	2	-0.19	-0.19	N/A
miR-4640-3p	0	0	0	0	1	0	0	1	4	-0.19	-0.19	N/A
miR-526b-5p	0	0	0	0	1	0	0	1	1	-0.19	-0.19	N/A
miR-378g	0	0	0	0	2	0	2	0	0	-0.18	-0.18	N/A
miR-2114-5p	0	0	0	0	2	0	1	1	1	-0.18	-0.18	N/A
miR-605-3p	0	0	0	0	2	0	1	1	1	-0.17	-0.17	N/A
miR-3622b-5p	0	0	0	0	1	0	0	1	0	-0.17	-0.17	N/A
miR-3127-5p	0	0	0	0	1	0	0	1	0	-0.15	-0.15	N/A
miR-660-5p	0	0	0	0	1	0	1	0	1	-0.14	-0.14	N/A
miR-1245b-5p	0	0	0	0	1	0	1	0	4	-0.14	-0.14	N/A
miR-4424	0	0	0	0	1	0	1	0	1	-0.12	-0.12	N/A
miR-629-5p	0	0	0	0	1	0	0	1	1	-0.12	-0.12	N/A
miR-325	0	0	0	0	1	0	0	1	0	-0.11	-0.11	N/A
miR-1287-5p	0	0	0	0	1	1	0	0	3	-0.11	-0.11	N/A
miR-500a-3p	0	0	0	0	1	0	1	0	2	-0.11	-0.11	N/A
miR-4640-5p	0	0	0	0	1	0	0	1	0	-0.1	-0.1	N/A
miR-3612	0	0	0	0	1	0	1	0	1	-0.1	-0.1	N/A
miR-766-5p	0	0	0	0	1	1	0	0	3	-0.09	-0.09	N/A
miR-515-5p/519e-5p	0	0	0	0	1	0	0	1	2	-0.09	-0.09	N/A
miR-589-5p	0	0	0	0	1	0	0	1	0	-0.09	-0.09	N/A
miR-642-3p	0	0	0	0	1	1	0	0	1	-0.08	-0.08	N/A
miR-500a-5p	0	0	0	0	1	0	1	0	1	-0.08	-0.08	N/A
miR-942-5p	0	0	0	0	1	1	0	0	2	-0.08	-0.08	N/A
miR-345-3p	0	0	0	0	2	1	0	1	1	-0.08	-0.08	N/A
miR-3614-5p	0	0	0	0	2	0	1	1	0	-0.07	-0.07	N/A
miR-525-5p	0	0	0	0	1	0	1	0	3	-0.06	-0.06	N/A
miR-885-5p	0	0	0	0	1	0	1	0	0	-0.06	-0.06	N/A
miR-3194-3p	0	0	0	0	1	0	1	0	4	-0.05	-0.05	N/A
miR-2278	0	0	0	0	3	0	2	1	0	-0.05	-0.05	N/A
miR-513a-5p	0	0	0	0	2	0	2	0	2	-0.04	-0.04	N/A
miR-432-5p	0	0	0	0	2	0	2	0	0	-0.04	-0.04	N/A
miR-4766-5p	0	0	0	0	2	0	2	0	0	-0.04	-0.04	N/A
miR-374a-3p	0	0	0	0	2	0	1	1	0	-0.03	-0.03	N/A
miR-3690	0	0	0	0	1	1	0	0	0	-0.03	-0.03	N/A
miR-545-5p	0	0	0	0	1	1	0	0	0	-0.03	-0.03	N/A
miR-642a-5p	0	0	0	0	2	0	1	1	3	-0.03	-0.03	N/A
miR-579-3p	0	0	0	0	2	0	1	1	0	-0.03	-0.03	N/A
miR-3150b-3p	0	0	0	0	2	0	1	1	1	-0.03	-0.03	N/A
miR-545-3p	0	0	0	0	1	1	0	0	3	-0.03	-0.03	N/A
miR-1286	0	0	0	0	1	0	0	0	3	-0.03	-0.03	N/A
miR-512-3p	0	0	0	0	1	0	1	0	0	-0.02	-0.02	N/A
miR-2355-3p	0	0	0	0	1	0	0	1	0	-0.02	-0.02	N/A
miR-3126-5p	0	0	0	0	1	0	0	1	1	-0.02	-0.02	N/A
miR-4761-5p	0	0	0	0	1	0	1	0	0	-0.02	-0.02	N/A
miR-499b-5p	0	0	0	0	1	0	1	0	1	-0.02	-0.02	N/A
miR-197-3p	0	0	0	0	1	0	1	0	3	-0.02	-0.02	N/A
miR-3163	0	0	0	0	1	0	1	0	1	-0.02	-0.02	N/A
miR-580-3p	0	0	0	0	1	0	1	0	3	-0.02	-0.02	N/A
miR-450b-5p	0	0	0	0	1	0	1	0	0	-0.02	-0.02	N/A
miR-628-5p	0	0	0	0	1	0	1	0	0	-0.02	-0.02	N/A
miR-5581-3p	0	0	0	0	1	0	1	0	1	-0.02	-0.02	N/A
miR-3144-3p	0	0	0	0	1	0	1	0	0	-0.02	-0.02	N/A
miR-4637	0	0	0	0	1	0	0	1	0	-0.01	-0.01	N/A
miR-1180-5p	0	0	0	0	1	0	0	1	1	-0.01	-0.01	N/A
miR-616-3p	0	0	0	0	1	0	0	1	1	-0.01	-0.01	N/A
