## Supplemental file S7 for "A Multi-Omics Approach to Defining Target Organ Injury in Youth with Primary Hypertension"

### Sheet: Mid BP Vs Low BP+Low LVMI
3-Description	Gene Symbol	log2 E/N	log10 E/N
apolipoprotein B-100 precursor [Homo sapiens]	APOB	-0.137207	0.226187
complement C3 preproprotein [Homo sapiens]	C3	0.158926	0.201636
fibronectin isoform 3 preproprotein [Homo sapiens]	FN1	0.09596	0.240246
complement C4-B preproprotein [Homo sapiens]	C4B	-0.38042	1.5456
complement C4-A isoform 1 preproprotein [Homo sapiens]	C4A	0.353929	0.501982
antithrombin-III precursor [Homo sapiens]	SERPINC1	0.0609468	0.133823
complement factor H isoform a precursor [Homo sapiens]	CFH	0.246656	0.978796
serum albumin preproprotein [Homo sapiens]	ALB	0.0347169	0.0534334
prothrombin isoform 1 preproprotein [Homo sapiens]	F2	-0.0290446	0.0882304
thrombospondin-1 precursor [Homo sapiens]	THBS1	0.0748158	0.132442
PREDICTED: alpha-2-macroglobulin isoform X1 [Homo sapiens]	A2M	-0.116907	0.312969
von Willebrand factor preproprotein [Homo sapiens]	VWF	0.266036	0.647243
plasminogen isoform 1 precursor [Homo sapiens]	PLG	-0.0252438	0.0646476
fibulin-1 isoform D precursor [Homo sapiens]	FBLN1	-0.144901	0.387228
vitronectin precursor [Homo sapiens]	VTN	-0.129769	0.55667
PREDICTED: keratin, type I cytoskeletal 10 isoform X1 [Homo sapiens]	None	-0.157865	0.234719
keratin, type I cytoskeletal 9 [Homo sapiens]	KRT9	-0.336442	0.799494
coagulation factor V preproprotein [Homo sapiens]	F5	-0.00919173	0.0208043
ceruloplasmin precursor [Homo sapiens]	CP	-0.340892	1.2762
complement C5 isoform 2 [Homo sapiens]	C5	-0.10211	0.508117
inter-alpha-trypsin inhibitor heavy chain H4 isoform 1 precursor [Homo sapiens]	ITIH4	-0.22306	1.29544
gelsolin isoform a precursor [Homo sapiens]	GSN	0.552808	1.99775
PREDICTED: C4b-binding protein alpha chain isoform X1 [Homo sapiens]	C4BPA	0.0481649	0.165165
heparin cofactor 2 precursor [Homo sapiens]	SERPIND1	0.223414	0.576019
apolipoprotein A-I isoform 1 preproprotein [Homo sapiens]	APOA1	0.168192	0.598657
keratin, type II cytoskeletal 1 [Homo sapiens]	KRT1	-0.235402	0.501886
keratin, type II cytoskeletal 2 epidermal [Homo sapiens]	KRT2	0.104418	0.105244
vitamin K-dependent protein S isoform 1 precursor [Homo sapiens]	PROS1	0.0616562	0.226274
complement component C9 preproprotein [Homo sapiens]	C9	-0.168631	0.246713
apolipoprotein E isoform a precursor [Homo sapiens]	APOE	-0.275141	0.64947
apolipoprotein A-IV precursor [Homo sapiens]	APOA4	0.257571	0.676706
serum paraoxonase/arylesterase 1 precursor [Homo sapiens]	PON1	0.120481	0.283763
alpha-1-antitrypsin precursor [Homo sapiens]	SERPINA1	0.430313	2.5032
latent-transforming growth factor beta-binding protein 1 isoform LTBP-1L precursor [Homo sapiens]	LTBP1	-0.0813486	0.264511
complement C1s subcomponent isoform 1 preproprotein [Homo sapiens]	C1S	-0.105991	0.468684
PREDICTED: clusterin isoform X1 [Homo sapiens]	None	0.126314	0.500722
prolow-density lipoprotein receptor-related protein 1 preproprotein [Homo sapiens]	LRP1	-0.169992	0.514588
PREDICTED: complement factor H-related protein 5 isoform X1 [Homo sapiens]	CFHR5	-0.21818	0.899564
PREDICTED: N-acetylmuramoyl-L-alanine amidase isoform X1 [Homo sapiens]	None	0.222202	0.524531
serotransferrin isoform 1 precursor [Homo sapiens]	TF	-0.0154129	0.0142966
pregnancy zone protein precursor [Homo sapiens]	PZP	0.530388	0.208616
complement component C8 alpha chain preproprotein [Homo sapiens]	C8A	-0.0554666	0.161316
apolipoprotein L1 isoform b precursor [Homo sapiens]	APOL1	0.727472	2.0076
keratin, type I cytoskeletal 16 [Homo sapiens]	KRT16	-0.611504	0.525178
PREDICTED: mannan-binding lectin serine protease 1 isoform X1 [Homo sapiens]	None	-0.160766	0.534533
fibrillin-1 preproprotein [Homo sapiens]	FBN1	-0.14442	0.604767
complement C1r subcomponent isoform 2 preproprotein [Homo sapiens]	C1R	-0.29549	1.59848
complement factor H-related protein 1 precursor [Homo sapiens]	CFHR1	0.0416525	0.0653635
EGF-containing fibulin-like extracellular matrix protein 1 precursor [Homo sapiens]	EFEMP1	-0.0536654	0.136237
galectin-3-binding protein precursor [Homo sapiens]	LGALS3BP	-0.237184	0.720623
keratin, type I cytoskeletal 14 [Homo sapiens]	KRT14	-0.364873	0.500847
PREDICTED: multimerin-1 isoform X2 [Homo sapiens]	None	-0.0628734	0.147883
desmoplakin isoform I [Homo sapiens]	DSP	-0.408814	1.02705
haptoglobin-related protein precursor [Homo sapiens]	HPR	0.409028	0.557532
vitamin D-binding protein isoform 3 precursor [Homo sapiens]	GC	-0.086668	0.194093
PREDICTED: mannan-binding lectin serine protease 1 isoform X2 [Homo sapiens]	None	0.0388677	0.0885705
kininogen-1 isoform 1 precursor [Homo sapiens]	KNG1	0.154932	0.675708
complement component C8 beta chain isoform 1 preproprotein [Homo sapiens]	C8B	0.0592237	0.164132
keratin, type II cytoskeletal 6B [Homo sapiens]	KRT6B	-0.827227	0.835149
keratin, type II cytoskeletal 5 [Homo sapiens]	KRT5	-0.315689	0.585216
keratin, type II cytoskeletal 6C [Homo sapiens]	KRT6A	-0.441521	0.44849
sulfhydryl oxidase 1 isoform a precursor [Homo sapiens]	QSOX1	0.329574	1.56635
complement factor I isoform 1 preproprotein [Homo sapiens]	CFI	0.238491	0.724142
inter-alpha-trypsin inhibitor heavy chain H1 isoform a preproprotein [Homo sapiens]	ITIH1	0.0476656	0.131528
thrombospondin-4 isoform a precursor [Homo sapiens]	THBS4	0.104494	0.146148
inter-alpha-trypsin inhibitor heavy chain H2 precursor [Homo sapiens]	ITIH2	0.0989026	0.49263
complement factor H-related protein 4 isoform 1 precursor [Homo sapiens]	CFHR4	-0.291615	0.760773
retinol-binding protein 4 isoform a precursor [Homo sapiens]	RBP4	0.0339992	0.0679751
PREDICTED: phosphatidylinositol-glycan-specific phospholipase D isoform X1 [Homo sapiens]	GPLD1	0.230585	1.20957
coagulation factor XIII A chain precursor [Homo sapiens]	F13A1	-0.00593065	0.00761585
complement C1q subcomponent subunit B precursor [Homo sapiens]	C1QB	0.107507	0.298666
afamin precursor [Homo sapiens]	AFM	-0.102628	0.205781
PREDICTED: plasma kallikrein isoform X1 [Homo sapiens]	KLKB1	0.164169	0.58588
lipopolysaccharide-binding protein precursor [Homo sapiens]	LBP	0.251271	0.435281
apolipoprotein(a) precursor [Homo sapiens]	LPA	-0.0505191	0.0398324
PREDICTED: inter-alpha-trypsin inhibitor heavy chain H3 isoform X1 [Homo sapiens]	None	-0.515657	1.65703
ficolin-2 isoform a precursor [Homo sapiens]	FCN2	-0.0653762	0.12216
keratin, type I cytoskeletal 17 [Homo sapiens]	KRT17	-0.734446	0.741338
complement factor H-related protein 3 isoform 1 precursor [Homo sapiens]	CFHR3	-0.177961	0.125237
ficolin-3 isoform 1 precursor [Homo sapiens]	FCN3	-0.142309	0.518527
CD5 antigen-like isoform 1 precursor [Homo sapiens]	CD5L	-0.289764	0.520864
PREDICTED: protein Z-dependent protease inhibitor isoform X1 [Homo sapiens]	SERPINA10	0.060271	0.13669
hyaluronan-binding protein 2 isoform 1 preproprotein [Homo sapiens]	HABP2	0.286698	0.484993
PREDICTED: alpha-2-antiplasmin isoform X1 [Homo sapiens]	SERPINF2	0.102467	0.334037
complement component C7 precursor [Homo sapiens]	C7	-0.155052	0.8128
phospholipid transfer protein isoform a precursor [Homo sapiens]	PLTP	0.00512788	0.0110068
actin, cytoplasmic 1 [Homo sapiens]	ACTB	-0.273065	0.469603
cholesteryl ester transfer protein isoform 1 precursor [Homo sapiens]	CETP	-0.0583788	0.104726
lactotransferrin isoform 1 preproprotein [Homo sapiens]	LTF	-0.660295	1.4243
extracellular matrix protein 1 isoform 3 precursor [Homo sapiens]	ECM1	-0.0376434	0.0626595
C4b-binding protein beta chain isoform 1 precursor [Homo sapiens]	C4BPB	0.194688	0.782082
endoplasmin precursor [Homo sapiens]	HSP90B1	-0.0800093	0.144482
kallistatin isoform 1 [Homo sapiens]	SERPINA4	0.351779	1.25957
apolipoprotein D precursor [Homo sapiens]	APOD	-0.261076	0.792782
haptoglobin isoform 1 preproprotein [Homo sapiens]	HP	-0.166402	0.164207
complement factor H-related protein 2 isoform 1 precursor [Homo sapiens]	CFHR2	-0.622604	1.82497
PREDICTED: immunoglobulin J chain isoform X1 [Homo sapiens]	None	-0.293	0.674079
sex hormone-binding globulin isoform 1 precursor [Homo sapiens]	SHBG	-0.391725	0.507145
histidine-rich glycoprotein precursor [Homo sapiens]	HRG	-0.270434	0.763133
PREDICTED: basement membrane-specific heparan sulfate proteoglycan core protein isoform X1 [Homo sapiens]	HSPG2	-0.209894	0.675608
plasma serine protease inhibitor preproprotein [Homo sapiens]	SERPINA5	-0.136936	0.39588
serum amyloid P-component precursor [Homo sapiens]	APCS	0.0341475	0.0563128
PREDICTED: vitamin K-dependent protein C isoform X1 [Homo sapiens]	PROC	-0.0923	0.353025
immunoglobulin lambda-like polypeptide 5 isoform 1 [Homo sapiens]	IGLL5	0.232117	0.426904
procollagen C-endopeptidase enhancer 1 precursor [Homo sapiens]	PCOLCE	0.124974	0.329608
protein AMBP preproprotein [Homo sapiens]	AMBP	-0.110639	0.414552
apolipoprotein A-V precursor [Homo sapiens]	APOA5	0.121203	0.189285
apolipoprotein A-II preproprotein [Homo sapiens]	APOA2	0.102801	0.278708
coagulation factor X isoform 1 preproprotein [Homo sapiens]	F10	0.0366561	0.0687399
coagulation factor IX isoform 1 preproprotein [Homo sapiens]	F9	0.123098	0.360094
lumican precursor [Homo sapiens]	LUM	-0.129903	0.340074
complement C1q subcomponent subunit A precursor [Homo sapiens]	C1QA	0.0591361	0.142722
PREDICTED: complement component C6 isoform X1 [Homo sapiens]	C6	-0.515283	2.84129
platelet glycoprotein V precursor [Homo sapiens]	GP5	0.442856	0.899326
carboxypeptidase B2 isoform 1 preproprotein [Homo sapiens]	CPB2	0.0670587	0.246355
beta-2-glycoprotein 1 precursor [Homo sapiens]	APOH	0.107088	0.205438
A disintegrin and metalloproteinase with thrombospondin motifs 13 isoform 1 preproprotein [Homo sapiens]	ADAMTS13	-0.276772	1.07058
hemopexin precursor [Homo sapiens]	HPX	0.0477506	0.0743496
fibrinogen alpha chain isoform alpha-E preproprotein [Homo sapiens]	FGA	0.237304	0.82714
carboxypeptidase N subunit 2 precursor [Homo sapiens]	CPN2	-0.233134	0.928092
prenylcysteine oxidase 1 precursor [Homo sapiens]	PCYOX1	-0.140798	0.475899
monocyte differentiation antigen CD14 precursor [Homo sapiens]	CD14	0.227654	0.415153
complement factor B preproprotein [Homo sapiens]	CFB	-0.355119	1.01781
keratin, type I cytoskeletal 13 isoform a [Homo sapiens]	KRT13	1.10915	0.777402
PREDICTED: hyaluronidase-1 isoform X1 [Homo sapiens]	HYAL1	0.154554	0.493504
properdin precursor [Homo sapiens]	CFP	-0.14618	0.105554
beta-Ala-His dipeptidase precursor [Homo sapiens]	CNDP1	-0.0270472	0.0475688
cartilage oligomeric matrix protein precursor [Homo sapiens]	COMP	0.274043	0.787664
multiple inositol polyphosphate phosphatase 1 isoform 1 precursor [Homo sapiens]	MINPP1	0.279928	0.920709
insulin-like growth factor-binding protein complex acid labile subunit isoform 1 precursor [Homo sapiens]	IGFALS	-0.241044	1.32592
SAA2-SAA2 protein precursor [Homo sapiens]	SAA2-SAA4	0.222112	0.510068
transthyretin precursor [Homo sapiens]	TTR	0.179366	0.538196
keratin, type II cytoskeletal 1b [Homo sapiens]	KRT77	0.0716382	0.0629455
desmoglein-1 preproprotein [Homo sapiens]	DSG1	-0.232566	0.582
complement C1q subcomponent subunit C isoform 1 precursor [Homo sapiens]	C1QC	-0.156727	0.214651
apolipoprotein M isoform 1 [Homo sapiens]	APOM	-0.145914	0.539629
talin-1 [Homo sapiens]	TLN1	0.411041	0.800749
alpha-1-antichymotrypsin precursor [Homo sapiens]	SERPINA3	0.0118105	0.0309639
actin, alpha skeletal muscle [Homo sapiens]	ACTA1	-0.352621	0.56446
phosphatidylcholine-sterol acyltransferase precursor [Homo sapiens]	LCAT	-0.294491	0.686777
apolipoprotein C-III precursor [Homo sapiens]	APOC3	0.0730852	0.187775
PREDICTED: junction plakoglobin isoform X1 [Homo sapiens]	None	-0.41064	1.10177
transforming growth factor-beta-induced protein ig-h3 precursor [Homo sapiens]	TGFBI	-0.115375	0.379851
carboxypeptidase N catalytic chain precursor [Homo sapiens]	CPN1	-0.567168	2.20478
neutral alpha-glucosidase AB isoform 3 precursor [Homo sapiens]	GANAB	-0.0240496	0.061372
mannan-binding lectin serine protease 2 isoform 1 preproprotein [Homo sapiens]	MASP2	-0.13164	0.488874
hemoglobin subunit beta [Homo sapiens]	HBB	1.1178	0.377905
fibrinogen beta chain isoform 1 preproprotein [Homo sapiens]	FGB	-0.109663	0.10469
serum paraoxonase/lactonase 3 [Homo sapiens]	PON3	0.15553	0.303792
platelet factor 4 variant precursor [Homo sapiens]	PF4V1	0.394013	1.37557
alpha-1B-glycoprotein precursor [Homo sapiens]	A1BG	-0.261722	0.619838
complement component C8 gamma chain precursor [Homo sapiens]	C8G	0.166826	0.742293
proprotein convertase subtilisin/kexin type 9 preproprotein [Homo sapiens]	PCSK9	0.0108329	0.0174057
PREDICTED: coagulation factor XIII B chain isoform X1 [Homo sapiens]	F13B	0.0438432	0.118108
PREDICTED: platelet factor 4 isoform X1 [Homo sapiens]	None	0.473491	1.00082
calreticulin precursor [Homo sapiens]	CALR	-0.408477	1.49985
complement C2 isoform 1 preproprotein [Homo sapiens]	C2	0.0672553	0.216425
biotinidase isoform 1 [Homo sapiens]	BTD	0.460125	1.15916
fetuin-B isoform 1 precursor [Homo sapiens]	FETUB	-0.154827	0.273237
coagulation factor VIII isoform a preproprotein [Homo sapiens]	F8	-0.0035093	0.00559665
proteoglycan 4 isoform A preproprotein [Homo sapiens]	PRG4	0.36447	0.679075
SPARC-like protein 1 isoform 1 precursor [Homo sapiens]	SPARCL1	-0.324578	0.597413
glyceraldehyde-3-phosphate dehydrogenase isoform 1 [Homo sapiens]	GAPDH	-0.109721	0.287832
transforming growth factor beta-1 preproprotein [Homo sapiens]	TGFB1	0.0239188	0.0625973
fibrinogen gamma chain isoform gamma-B precursor [Homo sapiens]	FGG	-0.177347	0.229265
tubulin alpha-4A chain isoform 1 [Homo sapiens]	TUBA4A	0.0258998	0.0377896
pigment epithelium-derived factor isoform 1 precursor [Homo sapiens]	SERPINF1	0.0348563	0.0666423
PREDICTED: coagulation factor VII isoform X1 [Homo sapiens]	F7	0.231182	1.24072
PREDICTED: thyroxine-binding globulin isoform X1 [Homo sapiens]	SERPINA7	0.130516	0.270621
PREDICTED: pyruvate kinase PKM isoform X1 [Homo sapiens]	None	-0.275506	1.25224
IgGFc-binding protein precursor [Homo sapiens]	FCGBP	-0.284088	0.348238
glutaminyl-peptide cyclotransferase precursor [Homo sapiens]	QPCT	-0.187286	0.544333
adipocyte plasma membrane-associated protein [Homo sapiens]	APMAP	-0.187622	0.44234
insulin-like growth factor-binding protein 3 isoform a precursor [Homo sapiens]	IGFBP3	0.145338	0.414127
intelectin-1 precursor [Homo sapiens]	ITLN1	-0.125765	0.133547
myeloperoxidase precursor [Homo sapiens]	MPO	-0.438954	0.680218
keratin, type II cytoskeletal 78 isoform 1 [Homo sapiens]	KRT78	-0.226846	0.424171
PREDICTED: glia-derived nexin isoform X1 [Homo sapiens]	SERPINE2	0.0212465	0.0391278
anthrax toxin receptor 2 isoform 2 precursor [Homo sapiens]	ANTXR2	0.0607385	0.109802
hepatocyte growth factor-like protein precursor [Homo sapiens]	MST1	-0.000693247	0.00206658
calumenin isoform c precursor [Homo sapiens]	CALU	0.332945	0.720354
angiotensinogen preproprotein [Homo sapiens]	AGT	0.231343	0.663677
lysozyme C precursor [Homo sapiens]	LYZ	0.000135763	0.000247575
apolipoprotein C-II precursor [Homo sapiens]	APOC2	-0.209162	0.455349
dermatopontin precursor [Homo sapiens]	DPT	-0.16629	0.3675
protein disulfide-isomerase precursor [Homo sapiens]	P4HB	-0.278136	0.663201
PREDICTED: keratin, type II cuticular Hb6 isoform X1 [Homo sapiens]	KRT86	-1.37696	0.540758
vinculin isoform meta-VCL [Homo sapiens]	VCL	0.303283	1.20873
filaggrin-2 [Homo sapiens]	FLG2	0.0724441	0.106717
selenoprotein P isoform 2 [Homo sapiens]	SELENOP	0.122375	0.38627
tubulin alpha-1A chain isoform 1 [Homo sapiens]	TUBA1A	-0.49669	0.729888
out at first protein homolog precursor [Homo sapiens]	OAF	0.111344	0.301544
collectin-11 isoform f precursor [Homo sapiens]	COLEC11	0.24578	0.671767
plastin-2 [Homo sapiens]	LCP1	-0.270178	0.609026
PREDICTED: platelet-activating factor acetylhydrolase isoform X1 [Homo sapiens]	PLA2G7	0.064169	0.20967
mimecan isoform 1 [Homo sapiens]	OGN	0.0397815	0.0501886
protein S100-A9 [Homo sapiens]	S100A9	-0.444686	0.476201
adiponectin precursor [Homo sapiens]	ADIPOQ	-0.124792	0.103946
ribonuclease inhibitor [Homo sapiens]	RNH1	0.0939012	0.214682
zinc-alpha-2-glycoprotein precursor [Homo sapiens]	AZGP1	0.068368	0.118757
catalase [Homo sapiens]	CAT	-0.158541	0.443669
PREDICTED: vitamin K-dependent protein Z isoform X1 [Homo sapiens]	None	0.613054	2.30152
nidogen-1 precursor [Homo sapiens]	NID1	-0.118221	0.350718
keratin, type II cytoskeletal 4 [Homo sapiens]	KRT4	-0.244368	0.181719
caspase-14 precursor [Homo sapiens]	CASP14	-0.0300598	0.0281336
platelet basic protein preproprotein [Homo sapiens]	PPBP	0.124461	0.374151
amyloid-beta A4 protein isoform a precursor [Homo sapiens]	APP	0.183061	0.488743
glucosidase 2 subunit beta isoform 3 precursor [Homo sapiens]	PRKCSH	-0.148028	0.221423
transitional endoplasmic reticulum ATPase isoform 1 [Homo sapiens]	VCP	0.120392	0.129092
oncoprotein-induced transcript 3 protein precursor [Homo sapiens]	OIT3	-0.33489	1.39767
PREDICTED: fermitin family homolog 3 isoform X1 [Homo sapiens]	None	0.362411	0.457399
coagulation factor XII preproprotein [Homo sapiens]	F12	-0.418194	0.612556
WNT1-inducible-signaling pathway protein 2 isoform 1 precursor [Homo sapiens]	CCN5	-0.285591	0.260962
inhibin beta C chain preproprotein [Homo sapiens]	INHBC	-0.238187	1.29019
PREDICTED: mannosyl-oligosaccharide 1,2-alpha-mannosidase IA isoform X1 [Homo sapiens]	MAN1A1	0.139252	0.717699
PREDICTED: secreted phosphoprotein 24 isoform X1 [Homo sapiens]	SPP2	-0.38279	1.52514
serum amyloid A-1 protein preproprotein [Homo sapiens]	SAA1	-1.15966	1.46358
myosin-9 [Homo sapiens]	MYH9	-0.485543	1.01201
anthrax toxin receptor 1 isoform 1 precursor [Homo sapiens]	ANTXR1	-0.064444	0.13935
PREDICTED: thrombospondin-3 isoform X1 [Homo sapiens]	THBS3	0.416766	0.880304
14-3-3 protein gamma [Homo sapiens]	YWHAG	-0.393071	0.490107
cathepsin D preproprotein [Homo sapiens]	CTSD	-0.172806	0.328906
apolipoprotein C-I precursor [Homo sapiens]	APOC1	0.297864	0.680304
78 kDa glucose-regulated protein precursor [Homo sapiens]	HSPA5	-0.425662	1.51857
angiogenin precursor [Homo sapiens]	ANG	-0.1101	0.322572
retinoic acid receptor responder protein 2 precursor [Homo sapiens]	RARRES2	-0.0784031	0.149623
PREDICTED: polymeric immunoglobulin receptor isoform X1 [Homo sapiens]	PIGR	0.0835983	0.141498
BPI fold-containing family B member 1 precursor [Homo sapiens]	BPIFB1	0.0355327	0.0449788
lipoprotein lipase precursor [Homo sapiens]	LPL	0.119552	0.259206
complement factor D isoform 2 precursor [Homo sapiens]	CFD	0.29237	0.553993
antileukoproteinase precursor [Homo sapiens]	SLPI	-0.122617	0.326684
PREDICTED: angiopoietin-related protein 6 isoform X2 [Homo sapiens]	None	-0.293034	0.550866
tissue factor pathway inhibitor isoform a precursor [Homo sapiens]	TFPI	-0.124368	0.52181
plasma protease C1 inhibitor precursor [Homo sapiens]	SERPING1	0.232402	0.574974
pantetheinase precursor [Homo sapiens]	VNN1	-1.07019	0.296706
alpha-1-acid glycoprotein 2 precursor [Homo sapiens]	ORM2	-0.313933	0.346195
ribonuclease 4 precursor [Homo sapiens]	RNASE4	-0.114593	0.331876
PREDICTED: putative V-set and immunoglobulin domain-containing-like protein IGHV4OR15-8 [Homo sapiens]	LOC102723407	0.0767491	0.134394
PREDICTED: trypsin-1 isoform X1 [Homo sapiens]	None	0.210502	0.41292
apolipoprotein C-IV precursor [Homo sapiens]	APOC4	-0.121613	0.172704
ficolin-1 precursor [Homo sapiens]	FCN1	-0.485523	1.21415
annexin A2 isoform 1 [Homo sapiens]	ANXA2	-0.492591	0.698551
keratin, type I cytoskeletal 23 isoform 1 [Homo sapiens]	KRT23	-0.87152	0.528497
osteomodulin precursor [Homo sapiens]	OMD	-0.251389	0.286217
PREDICTED: papilin isoform X6 [Homo sapiens]	None	-0.0427871	0.0880033
cathelicidin antimicrobial peptide preproprotein [Homo sapiens]	CAMP	-0.331589	0.593426
histone H1.3 [Homo sapiens]	H1-3	0.669006	2.25398
angiopoietin-related protein 3 preproprotein [Homo sapiens]	ANGPTL3	-0.330316	1.03817
leptin precursor [Homo sapiens]	LEP	-1.16397	0.987951
multimerin-2 precursor [Homo sapiens]	MMRN2	-0.000870468	0.00115961
L-lactate dehydrogenase A chain isoform 3 [Homo sapiens]	LDHA	-0.458319	0.75888
alpha-1-acid glycoprotein 1 precursor [Homo sapiens]	ORM1	-0.0427842	0.0578414
PREDICTED: serpin B12 isoform X1 [Homo sapiens]	SERPINB12	-0.728431	1.24241
synaptic vesicle membrane protein VAT-1 homolog [Homo sapiens]	VAT1	0.197392	0.588366
PREDICTED: N-acetylglucosamine-1-phosphotransferase subunit gamma isoform X1 [Homo sapiens]	None	-0.124256	0.527248
chloride intracellular channel protein 1 [Homo sapiens]	CLIC1	-0.0738581	0.124297
lysosomal protective protein isoform a precursor [Homo sapiens]	CTSA	0.219638	0.336475
PREDICTED: stabilin-1 isoform X1 [Homo sapiens]	None	-0.33673	0.423134
C-reactive protein isoform 1 precursor [Homo sapiens]	CRP	-0.210018	0.126566
corticosteroid-binding globulin precursor [Homo sapiens]	SERPINA6	0.0300464	0.0621067
hemoglobin subunit alpha [Homo sapiens]	HBA1	0.738074	0.380801
PREDICTED: cartilage acidic protein 1 isoform X1 [Homo sapiens]	None	0.0912873	0.257571
insulin-like growth factor-binding protein 5 precursor [Homo sapiens]	IGFBP5	-0.0613764	0.182572
extracellular superoxide dismutase [Cu-Zn] preproprotein [Homo sapiens]	SOD3	-0.708626	2.37131
olfactomedin-like protein 3 isoform 1 precursor [Homo sapiens]	OLFML3	0.158772	0.424983
inhibin beta E chain preproprotein [Homo sapiens]	INHBE	0.0495386	0.0682343
desmocollin-1 isoform Dsc1a preproprotein [Homo sapiens]	DSC1	-0.177082	0.285481
PREDICTED: fibulin-5 isoform X1 [Homo sapiens]	FBLN5	0.438956	1.47778
ganglioside GM2 activator isoform 1 precursor [Homo sapiens]	GM2A	-0.164099	0.239658
PREDICTED: gasdermin-A isoform X1 [Homo sapiens]	GSDMA	-0.591629	0.572617
arginase-1 isoform 1 [Homo sapiens]	ARG1	-0.182203	0.391051
tetranectin isoform 1precursor [Homo sapiens]	CLEC3B	0.247937	0.557611
eosinophil peroxidase preproprotein [Homo sapiens]	EPX	-0.82175	0.647797
connective tissue growth factor precursor [Homo sapiens]	CCN2	-0.269485	0.932314
vascular endothelial growth factor C preproprotein [Homo sapiens]	VEGFC	0.158751	0.567538
neutrophil defensin 1 isoform 1 preproprotein [Homo sapiens]	DEFA1B	-0.580169	1.27608
cadherin-1 isoform 1 preproprotein [Homo sapiens]	CDH1	0.0637226	0.0960161
insulin-like growth factor-binding protein 1 precursor [Homo sapiens]	IGFBP1	-0.529693	0.484349
C-C motif chemokine 5 isoform 1 precursor [Homo sapiens]	CCL5	-0.434951	0.877438
alpha-2-macroglobulin isoform a precursor [Homo sapiens]	A2M	-0.333545	1.04973
fibulin-1 isoform C precursor [Homo sapiens]	FBLN1	-0.0671705	0.185217
serpin B3 [Homo sapiens]	SERPINB3	-1.3451	0.644689
peroxiredoxin-2 [Homo sapiens]	PRDX2	0.478155	0.497814
integrin beta-1 isoform 1D precursor [Homo sapiens]	ITGB1	-0.0579509	0.0980795
14-3-3 protein zeta/delta [Homo sapiens]	YWHAZ	-0.262985	0.465227
14-3-3 protein epsilon [Homo sapiens]	YWHAE	0.131092	0.208351
beta-1,4-galactosyltransferase 1 [Homo sapiens]	B4GALT1	0.0881504	0.198845
heparanase isoform 1 preproprotein [Homo sapiens]	HPSE	0.00752696	0.0115821
extracellular matrix protein 2 isoform 1 precursor [Homo sapiens]	ECM2	-0.295646	0.819418
neurogenic locus notch homolog protein 3 precursor [Homo sapiens]	NOTCH3	-0.244787	1.07137
reelin isoform a precursor [Homo sapiens]	RELN	-0.104217	0.250987
collagen alpha-1(XVIII) chain isoform 3 preproprotein [Homo sapiens]	COL18A1	-0.0479356	0.16758
PREDICTED: hypoxia up-regulated protein 1 isoform X1 [Homo sapiens]	HYOU1	-0.241381	1.02579
cell division control protein 42 homolog isoform 1 precursor [Homo sapiens]	CDC42	-0.188529	0.55782
fibroleukin precursor [Homo sapiens]	FGL2	-0.105109	0.262459
C-type lectin domain family 11 member A precursor [Homo sapiens]	CLEC11A	-0.0243644	0.0458142
ras-related C3 botulinum toxin substrate 1 isoform Rac1b [Homo sapiens]	RAC1	-0.451575	1.05496
PREDICTED: intelectin-2 isoform X1 [Homo sapiens]	None	0.072466	0.0672089

### Sheet: HBP+HighLVMI Vs LBP+LowLVMI
3-Description	Gene Symbol	log2 H/N	log10 H/N
apolipoprotein B-100 precursor [Homo sapiens]	APOB	0.0367584	0.0581465
complement C3 preproprotein [Homo sapiens]	C3	-0.213478	0.613376
fibronectin isoform 3 preproprotein [Homo sapiens]	FN1	-0.109185	0.170139
complement C4-B preproprotein [Homo sapiens]	C4B	-0.305369	1.10787
complement C4-A isoform 1 preproprotein [Homo sapiens]	C4A	0.060756	0.0602123
antithrombin-III precursor [Homo sapiens]	SERPINC1	0.156686	0.502193
complement factor H isoform a precursor [Homo sapiens]	CFH	0.293202	0.973725
serum albumin preproprotein [Homo sapiens]	ALB	-0.0715256	0.123118
prothrombin isoform 1 preproprotein [Homo sapiens]	F2	0.0703582	0.270692
thrombospondin-1 precursor [Homo sapiens]	THBS1	0.178699	0.29935
PREDICTED: alpha-2-macroglobulin isoform X1 [Homo sapiens]	A2M	-0.288558	0.834452
von Willebrand factor preproprotein [Homo sapiens]	VWF	-0.0853951	0.15516
plasminogen isoform 1 precursor [Homo sapiens]	PLG	0.0156577	0.0386742
fibulin-1 isoform D precursor [Homo sapiens]	FBLN1	-0.0687787	0.125652
vitronectin precursor [Homo sapiens]	VTN	-0.0497796	0.187703
PREDICTED: keratin, type I cytoskeletal 10 isoform X1 [Homo sapiens]	None	-0.587433	1.45446
keratin, type I cytoskeletal 9 [Homo sapiens]	KRT9	0.0584461	0.0400274
coagulation factor V preproprotein [Homo sapiens]	F5	0.13931	0.37817
ceruloplasmin precursor [Homo sapiens]	CP	-0.179697	0.514638
complement C5 isoform 2 [Homo sapiens]	C5	0.085671	0.285165
inter-alpha-trypsin inhibitor heavy chain H4 isoform 1 precursor [Homo sapiens]	ITIH4	0.166099	1.01856
gelsolin isoform a precursor [Homo sapiens]	GSN	0.373401	0.949374
PREDICTED: C4b-binding protein alpha chain isoform X1 [Homo sapiens]	C4BPA	0.26991	1.05281
heparin cofactor 2 precursor [Homo sapiens]	SERPIND1	0.235207	0.324597
apolipoprotein A-I isoform 1 preproprotein [Homo sapiens]	APOA1	0.0265342	0.110262
keratin, type II cytoskeletal 1 [Homo sapiens]	KRT1	-0.206882	0.230606
keratin, type II cytoskeletal 2 epidermal [Homo sapiens]	KRT2	-0.560776	0.745421
vitamin K-dependent protein S isoform 1 precursor [Homo sapiens]	PROS1	0.246046	0.877244
complement component C9 preproprotein [Homo sapiens]	C9	-0.197006	0.250193
apolipoprotein E isoform a precursor [Homo sapiens]	APOE	0.138808	0.25773
apolipoprotein A-IV precursor [Homo sapiens]	APOA4	0.439446	1.62549
serum paraoxonase/arylesterase 1 precursor [Homo sapiens]	PON1	0.191664	0.553024
alpha-1-antitrypsin precursor [Homo sapiens]	SERPINA1	0.193358	0.328817
latent-transforming growth factor beta-binding protein 1 isoform LTBP-1L precursor [Homo sapiens]	LTBP1	0.027615	0.0543167
complement C1s subcomponent isoform 1 preproprotein [Homo sapiens]	C1S	-0.0248117	0.0611425
PREDICTED: clusterin isoform X1 [Homo sapiens]	None	0.115429	0.51657
prolow-density lipoprotein receptor-related protein 1 preproprotein [Homo sapiens]	LRP1	-0.203119	0.627113
PREDICTED: complement factor H-related protein 5 isoform X1 [Homo sapiens]	CFHR5	0.0530294	0.194747
PREDICTED: N-acetylmuramoyl-L-alanine amidase isoform X1 [Homo sapiens]	None	-0.0646892	0.0837553
serotransferrin isoform 1 precursor [Homo sapiens]	TF	-0.188432	0.252929
pregnancy zone protein precursor [Homo sapiens]	PZP	1.34765	0.529804
complement component C8 alpha chain preproprotein [Homo sapiens]	C8A	-0.0593842	0.171213
apolipoprotein L1 isoform b precursor [Homo sapiens]	APOL1	0.775439	0.839941
keratin, type I cytoskeletal 16 [Homo sapiens]	KRT16	-0.701547	0.590048
PREDICTED: mannan-binding lectin serine protease 1 isoform X1 [Homo sapiens]	None	0.0543464	0.138676
fibrillin-1 preproprotein [Homo sapiens]	FBN1	-0.162134	0.798583
complement C1r subcomponent isoform 2 preproprotein [Homo sapiens]	C1R	-0.0979689	0.293123
complement factor H-related protein 1 precursor [Homo sapiens]	CFHR1	0.18236	0.395614
EGF-containing fibulin-like extracellular matrix protein 1 precursor [Homo sapiens]	EFEMP1	0.00140162	0.00335025
galectin-3-binding protein precursor [Homo sapiens]	LGALS3BP	0.265607	0.606976
keratin, type I cytoskeletal 14 [Homo sapiens]	KRT14	-0.431829	0.528162
PREDICTED: multimerin-1 isoform X2 [Homo sapiens]	None	0.0836354	0.178073
desmoplakin isoform I [Homo sapiens]	DSP	-0.447684	0.678303
haptoglobin-related protein precursor [Homo sapiens]	HPR	0.378443	0.653898
vitamin D-binding protein isoform 3 precursor [Homo sapiens]	GC	-0.170415	0.512122
PREDICTED: mannan-binding lectin serine protease 1 isoform X2 [Homo sapiens]	None	0.319681	0.762816
kininogen-1 isoform 1 precursor [Homo sapiens]	KNG1	0.208605	0.865467
complement component C8 beta chain isoform 1 preproprotein [Homo sapiens]	C8B	0.0802498	0.185832
keratin, type II cytoskeletal 6B [Homo sapiens]	KRT6B	-1.03014	1.02734
keratin, type II cytoskeletal 5 [Homo sapiens]	KRT5	-0.460008	0.816315
keratin, type II cytoskeletal 6C [Homo sapiens]	KRT6A	-0.546486	0.517467
sulfhydryl oxidase 1 isoform a precursor [Homo sapiens]	QSOX1	0.418466	0.980873
complement factor I isoform 1 preproprotein [Homo sapiens]	CFI	0.258459	0.666644
inter-alpha-trypsin inhibitor heavy chain H1 isoform a preproprotein [Homo sapiens]	ITIH1	0.121544	0.303822
thrombospondin-4 isoform a precursor [Homo sapiens]	THBS4	0.386388	0.557948
inter-alpha-trypsin inhibitor heavy chain H2 precursor [Homo sapiens]	ITIH2	0.174188	0.770452
complement factor H-related protein 4 isoform 1 precursor [Homo sapiens]	CFHR4	-0.237414	0.967291
retinol-binding protein 4 isoform a precursor [Homo sapiens]	RBP4	0.0776688	0.127497
PREDICTED: phosphatidylinositol-glycan-specific phospholipase D isoform X1 [Homo sapiens]	GPLD1	0.15773	0.287962
coagulation factor XIII A chain precursor [Homo sapiens]	F13A1	-0.19267	0.263954
complement C1q subcomponent subunit B precursor [Homo sapiens]	C1QB	0.108578	0.271113
afamin precursor [Homo sapiens]	AFM	0.156199	0.578832
PREDICTED: plasma kallikrein isoform X1 [Homo sapiens]	KLKB1	0.396799	2.11744
lipopolysaccharide-binding protein precursor [Homo sapiens]	LBP	0.46342	0.716858
apolipoprotein(a) precursor [Homo sapiens]	LPA	-0.19818	0.16781
PREDICTED: inter-alpha-trypsin inhibitor heavy chain H3 isoform X1 [Homo sapiens]	None	-0.116624	0.209998
ficolin-2 isoform a precursor [Homo sapiens]	FCN2	0.135836	0.199564
keratin, type I cytoskeletal 17 [Homo sapiens]	KRT17	-0.467295	0.309884
complement factor H-related protein 3 isoform 1 precursor [Homo sapiens]	CFHR3	-0.169682	0.113192
ficolin-3 isoform 1 precursor [Homo sapiens]	FCN3	0.0141513	0.0302141
CD5 antigen-like isoform 1 precursor [Homo sapiens]	CD5L	-0.620022	1.51547
PREDICTED: protein Z-dependent protease inhibitor isoform X1 [Homo sapiens]	SERPINA10	0.173846	0.353512
hyaluronan-binding protein 2 isoform 1 preproprotein [Homo sapiens]	HABP2	0.528135	0.856023
PREDICTED: alpha-2-antiplasmin isoform X1 [Homo sapiens]	SERPINF2	-0.159561	0.652546
complement component C7 precursor [Homo sapiens]	C7	-0.123563	0.427794
phospholipid transfer protein isoform a precursor [Homo sapiens]	PLTP	0.0502795	0.0967427
actin, cytoplasmic 1 [Homo sapiens]	ACTB	-0.32728	0.665314
cholesteryl ester transfer protein isoform 1 precursor [Homo sapiens]	CETP	0.406074	0.671646
lactotransferrin isoform 1 preproprotein [Homo sapiens]	LTF	-0.143173	0.126219
extracellular matrix protein 1 isoform 3 precursor [Homo sapiens]	ECM1	-0.220682	0.374844
C4b-binding protein beta chain isoform 1 precursor [Homo sapiens]	C4BPB	0.304309	1.14051
endoplasmin precursor [Homo sapiens]	HSP90B1	0.102937	0.147781
kallistatin isoform 1 [Homo sapiens]	SERPINA4	0.238184	0.640667
apolipoprotein D precursor [Homo sapiens]	APOD	0.0982396	0.152206
haptoglobin isoform 1 preproprotein [Homo sapiens]	HP	0.056875	0.0499588
complement factor H-related protein 2 isoform 1 precursor [Homo sapiens]	CFHR2	-0.156989	0.339869
PREDICTED: immunoglobulin J chain isoform X1 [Homo sapiens]	None	-0.640312	2.23539
sex hormone-binding globulin isoform 1 precursor [Homo sapiens]	SHBG	-0.323807	0.349953
histidine-rich glycoprotein precursor [Homo sapiens]	HRG	-0.224312	0.443462
PREDICTED: basement membrane-specific heparan sulfate proteoglycan core protein isoform X1 [Homo sapiens]	HSPG2	-0.270091	0.814
plasma serine protease inhibitor preproprotein [Homo sapiens]	SERPINA5	0.168533	0.49338
serum amyloid P-component precursor [Homo sapiens]	APCS	0.0735313	0.10707
PREDICTED: vitamin K-dependent protein C isoform X1 [Homo sapiens]	PROC	0.176668	0.522752
immunoglobulin lambda-like polypeptide 5 isoform 1 [Homo sapiens]	IGLL5	0.167978	0.351864
procollagen C-endopeptidase enhancer 1 precursor [Homo sapiens]	PCOLCE	0.325983	0.97053
protein AMBP preproprotein [Homo sapiens]	AMBP	0.134431	0.410316
apolipoprotein A-V precursor [Homo sapiens]	APOA5	-0.0731452	0.0985174
apolipoprotein A-II preproprotein [Homo sapiens]	APOA2	0.00961589	0.0203269
coagulation factor X isoform 1 preproprotein [Homo sapiens]	F10	-0.0271672	0.0717908
coagulation factor IX isoform 1 preproprotein [Homo sapiens]	F9	0.297962	1.04445
lumican precursor [Homo sapiens]	LUM	-0.222761	0.69655
complement C1q subcomponent subunit A precursor [Homo sapiens]	C1QA	0.106509	0.268207
PREDICTED: complement component C6 isoform X1 [Homo sapiens]	C6	-0.294426	1.24953
platelet glycoprotein V precursor [Homo sapiens]	GP5	0.203454	0.287978
carboxypeptidase B2 isoform 1 preproprotein [Homo sapiens]	CPB2	0.433005	2.72375
beta-2-glycoprotein 1 precursor [Homo sapiens]	APOH	0.0132992	0.0206313
A disintegrin and metalloproteinase with thrombospondin motifs 13 isoform 1 preproprotein [Homo sapiens]	ADAMTS13	-0.325141	1.27066
hemopexin precursor [Homo sapiens]	HPX	0.0619716	0.124284
fibrinogen alpha chain isoform alpha-E preproprotein [Homo sapiens]	FGA	-0.120104	0.306174
carboxypeptidase N subunit 2 precursor [Homo sapiens]	CPN2	-0.129617	0.2903
prenylcysteine oxidase 1 precursor [Homo sapiens]	PCYOX1	-0.0283215	0.0907317
monocyte differentiation antigen CD14 precursor [Homo sapiens]	CD14	-0.301004	0.53492
complement factor B preproprotein [Homo sapiens]	CFB	-0.0589296	0.120339
keratin, type I cytoskeletal 13 isoform a [Homo sapiens]	KRT13	0.801059	0.664142
PREDICTED: hyaluronidase-1 isoform X1 [Homo sapiens]	HYAL1	0.327391	1.60176
properdin precursor [Homo sapiens]	CFP	-0.111474	0.0938272
beta-Ala-His dipeptidase precursor [Homo sapiens]	CNDP1	0.0286114	0.0357951
cartilage oligomeric matrix protein precursor [Homo sapiens]	COMP	0.21812	0.475148
multiple inositol polyphosphate phosphatase 1 isoform 1 precursor [Homo sapiens]	MINPP1	0.00791301	0.0139187
insulin-like growth factor-binding protein complex acid labile subunit isoform 1 precursor [Homo sapiens]	IGFALS	-0.376087	2.2086
SAA2-SAA2 protein precursor [Homo sapiens]	SAA2-SAA4	0.298647	0.536885
transthyretin precursor [Homo sapiens]	TTR	0.280533	0.621263
keratin, type II cytoskeletal 1b [Homo sapiens]	KRT77	-0.475915	0.816863
desmoglein-1 preproprotein [Homo sapiens]	DSG1	-0.389911	0.808987
complement C1q subcomponent subunit C isoform 1 precursor [Homo sapiens]	C1QC	-0.196316	0.268491
apolipoprotein M isoform 1 [Homo sapiens]	APOM	-0.118651	0.308454
talin-1 [Homo sapiens]	TLN1	0.114028	0.141841
alpha-1-antichymotrypsin precursor [Homo sapiens]	SERPINA3	5.44821e-06	1.05531e-05
actin, alpha skeletal muscle [Homo sapiens]	ACTA1	-0.455994	0.917233
phosphatidylcholine-sterol acyltransferase precursor [Homo sapiens]	LCAT	-0.393459	0.959323
apolipoprotein C-III precursor [Homo sapiens]	APOC3	0.519386	1.69055
PREDICTED: junction plakoglobin isoform X1 [Homo sapiens]	None	-0.29163	0.313046
transforming growth factor-beta-induced protein ig-h3 precursor [Homo sapiens]	TGFBI	0.100548	0.172022
carboxypeptidase N catalytic chain precursor [Homo sapiens]	CPN1	-0.348383	0.878409
neutral alpha-glucosidase AB isoform 3 precursor [Homo sapiens]	GANAB	0.0722066	0.200674
mannan-binding lectin serine protease 2 isoform 1 preproprotein [Homo sapiens]	MASP2	0.124269	0.333056
hemoglobin subunit beta [Homo sapiens]	HBB	1.49018	0.436131
fibrinogen beta chain isoform 1 preproprotein [Homo sapiens]	FGB	-0.793877	1.09897
serum paraoxonase/lactonase 3 [Homo sapiens]	PON3	0.0482626	0.0690258
platelet factor 4 variant precursor [Homo sapiens]	PF4V1	0.45455	1.44947
alpha-1B-glycoprotein precursor [Homo sapiens]	A1BG	-0.198793	0.412475
complement component C8 gamma chain precursor [Homo sapiens]	C8G	0.197826	0.790247
proprotein convertase subtilisin/kexin type 9 preproprotein [Homo sapiens]	PCSK9	0.294763	0.934093
PREDICTED: coagulation factor XIII B chain isoform X1 [Homo sapiens]	F13B	0.100273	0.229784
PREDICTED: platelet factor 4 isoform X1 [Homo sapiens]	None	0.529481	1.77007
calreticulin precursor [Homo sapiens]	CALR	-0.386204	0.995279
complement C2 isoform 1 preproprotein [Homo sapiens]	C2	0.218313	0.870299
biotinidase isoform 1 [Homo sapiens]	BTD	0.855796	1.74478
fetuin-B isoform 1 precursor [Homo sapiens]	FETUB	-0.097216	0.133758
coagulation factor VIII isoform a preproprotein [Homo sapiens]	F8	0.100655	0.185113
proteoglycan 4 isoform A preproprotein [Homo sapiens]	PRG4	1.28309	1.62747
SPARC-like protein 1 isoform 1 precursor [Homo sapiens]	SPARCL1	-0.288691	0.37489
glyceraldehyde-3-phosphate dehydrogenase isoform 1 [Homo sapiens]	GAPDH	0.0835817	0.118143
transforming growth factor beta-1 preproprotein [Homo sapiens]	TGFB1	0.116155	0.263678
fibrinogen gamma chain isoform gamma-B precursor [Homo sapiens]	FGG	-0.793925	1.64912
tubulin alpha-4A chain isoform 1 [Homo sapiens]	TUBA4A	-0.241708	0.401909
pigment epithelium-derived factor isoform 1 precursor [Homo sapiens]	SERPINF1	0.310352	0.949251
PREDICTED: coagulation factor VII isoform X1 [Homo sapiens]	F7	0.258422	0.917116
PREDICTED: thyroxine-binding globulin isoform X1 [Homo sapiens]	SERPINA7	0.0960878	0.179409
PREDICTED: pyruvate kinase PKM isoform X1 [Homo sapiens]	None	-0.150061	0.431066
IgGFc-binding protein precursor [Homo sapiens]	FCGBP	0.0821268	0.0844378
glutaminyl-peptide cyclotransferase precursor [Homo sapiens]	QPCT	-0.0547685	0.157026
adipocyte plasma membrane-associated protein [Homo sapiens]	APMAP	0.0395488	0.0821724
insulin-like growth factor-binding protein 3 isoform a precursor [Homo sapiens]	IGFBP3	0.339264	1.57464
intelectin-1 precursor [Homo sapiens]	ITLN1	-0.122929	0.130216
myeloperoxidase precursor [Homo sapiens]	MPO	-0.282339	0.288382
keratin, type II cytoskeletal 78 isoform 1 [Homo sapiens]	KRT78	-0.47731	0.836138
PREDICTED: glia-derived nexin isoform X1 [Homo sapiens]	SERPINE2	0.105867	0.228687
anthrax toxin receptor 2 isoform 2 precursor [Homo sapiens]	ANTXR2	-0.119866	0.192608
hepatocyte growth factor-like protein precursor [Homo sapiens]	MST1	0.0980451	0.269476
calumenin isoform c precursor [Homo sapiens]	CALU	0.158947	0.314379
angiotensinogen preproprotein [Homo sapiens]	AGT	0.183047	0.58748
lysozyme C precursor [Homo sapiens]	LYZ	-0.0206335	0.0523976
apolipoprotein C-II precursor [Homo sapiens]	APOC2	0.00594595	0.0105339
dermatopontin precursor [Homo sapiens]	DPT	-0.124243	0.223694
protein disulfide-isomerase precursor [Homo sapiens]	P4HB	-0.204175	0.413235
PREDICTED: keratin, type II cuticular Hb6 isoform X1 [Homo sapiens]	KRT86	-1.99653	0.719347
vinculin isoform meta-VCL [Homo sapiens]	VCL	0.217317	0.590922
filaggrin-2 [Homo sapiens]	FLG2	-0.26285	0.781077
selenoprotein P isoform 2 [Homo sapiens]	SELENOP	-0.0759848	0.175422
tubulin alpha-1A chain isoform 1 [Homo sapiens]	TUBA1A	-0.591053	0.823941
out at first protein homolog precursor [Homo sapiens]	OAF	0.285257	0.926496
collectin-11 isoform f precursor [Homo sapiens]	COLEC11	0.426766	1.09543
plastin-2 [Homo sapiens]	LCP1	-0.160993	0.294197
PREDICTED: platelet-activating factor acetylhydrolase isoform X1 [Homo sapiens]	PLA2G7	-0.117816	0.419929
mimecan isoform 1 [Homo sapiens]	OGN	-0.0930825	0.107733
protein S100-A9 [Homo sapiens]	S100A9	-0.304807	0.219133
adiponectin precursor [Homo sapiens]	ADIPOQ	0.0763985	0.0562994
ribonuclease inhibitor [Homo sapiens]	RNH1	0.292339	0.599594
zinc-alpha-2-glycoprotein precursor [Homo sapiens]	AZGP1	-0.0993995	0.177345
catalase [Homo sapiens]	CAT	-0.240761	0.7781
PREDICTED: vitamin K-dependent protein Z isoform X1 [Homo sapiens]	None	0.621445	2.19051
nidogen-1 precursor [Homo sapiens]	NID1	-0.207361	0.595409
keratin, type II cytoskeletal 4 [Homo sapiens]	KRT4	-0.231161	0.194146
caspase-14 precursor [Homo sapiens]	CASP14	-0.595771	1.13699
platelet basic protein preproprotein [Homo sapiens]	PPBP	0.41717	1.79999
amyloid-beta A4 protein isoform a precursor [Homo sapiens]	APP	0.196948	0.379491
glucosidase 2 subunit beta isoform 3 precursor [Homo sapiens]	PRKCSH	-0.144956	0.183473
transitional endoplasmic reticulum ATPase isoform 1 [Homo sapiens]	VCP	0.0252048	0.0278219
oncoprotein-induced transcript 3 protein precursor [Homo sapiens]	OIT3	-0.191582	0.885285
PREDICTED: fermitin family homolog 3 isoform X1 [Homo sapiens]	None	-0.109524	0.139676
coagulation factor XII preproprotein [Homo sapiens]	F12	-0.348082	0.502502
WNT1-inducible-signaling pathway protein 2 isoform 1 precursor [Homo sapiens]	CCN5	-0.101769	0.0844817
inhibin beta C chain preproprotein [Homo sapiens]	INHBC	0.147701	0.306854
PREDICTED: mannosyl-oligosaccharide 1,2-alpha-mannosidase IA isoform X1 [Homo sapiens]	MAN1A1	0.511375	1.75344
PREDICTED: secreted phosphoprotein 24 isoform X1 [Homo sapiens]	SPP2	-0.19194	0.476261
serum amyloid A-1 protein preproprotein [Homo sapiens]	SAA1	-0.618622	0.616426
myosin-9 [Homo sapiens]	MYH9	-0.342544	0.520343
anthrax toxin receptor 1 isoform 1 precursor [Homo sapiens]	ANTXR1	-0.224691	0.53096
PREDICTED: thrombospondin-3 isoform X1 [Homo sapiens]	THBS3	0.639489	0.921952
14-3-3 protein gamma [Homo sapiens]	YWHAG	-0.359548	0.440719
cathepsin D preproprotein [Homo sapiens]	CTSD	0.0643596	0.0932875
apolipoprotein C-I precursor [Homo sapiens]	APOC1	0.240093	0.468663
78 kDa glucose-regulated protein precursor [Homo sapiens]	HSPA5	-0.342789	1.14652
angiogenin precursor [Homo sapiens]	ANG	-0.0124574	0.0327516
retinoic acid receptor responder protein 2 precursor [Homo sapiens]	RARRES2	0.412981	1.34301
PREDICTED: polymeric immunoglobulin receptor isoform X1 [Homo sapiens]	PIGR	0.193678	0.47106
BPI fold-containing family B member 1 precursor [Homo sapiens]	BPIFB1	0.00174329	0.00228814
lipoprotein lipase precursor [Homo sapiens]	LPL	0.109321	0.160574
complement factor D isoform 2 precursor [Homo sapiens]	CFD	0.405668	1.04195
antileukoproteinase precursor [Homo sapiens]	SLPI	0.0627264	0.232302
PREDICTED: angiopoietin-related protein 6 isoform X2 [Homo sapiens]	None	-0.152255	0.260808
tissue factor pathway inhibitor isoform a precursor [Homo sapiens]	TFPI	0.0713538	0.255547
plasma protease C1 inhibitor precursor [Homo sapiens]	SERPING1	0.101331	0.169767
pantetheinase precursor [Homo sapiens]	VNN1	-1.09523	0.301232
alpha-1-acid glycoprotein 2 precursor [Homo sapiens]	ORM2	-0.227441	0.243439
ribonuclease 4 precursor [Homo sapiens]	RNASE4	-0.0871686	0.254517
PREDICTED: putative V-set and immunoglobulin domain-containing-like protein IGHV4OR15-8 [Homo sapiens]	LOC102723407	-0.0956949	0.17513
PREDICTED: trypsin-1 isoform X1 [Homo sapiens]	None	0.392128	1.14982
apolipoprotein C-IV precursor [Homo sapiens]	APOC4	0.243426	0.389372
ficolin-1 precursor [Homo sapiens]	FCN1	-0.0636906	0.0708712
annexin A2 isoform 1 [Homo sapiens]	ANXA2	-0.595266	0.818794
keratin, type I cytoskeletal 23 isoform 1 [Homo sapiens]	KRT23	-1.18085	0.68273
osteomodulin precursor [Homo sapiens]	OMD	-0.346508	0.384394
PREDICTED: papilin isoform X6 [Homo sapiens]	None	0.0722732	0.134158
cathelicidin antimicrobial peptide preproprotein [Homo sapiens]	CAMP	-0.169369	0.292052
histone H1.3 [Homo sapiens]	H1-3	0.113893	0.225475
angiopoietin-related protein 3 preproprotein [Homo sapiens]	ANGPTL3	-0.0688753	0.136957
leptin precursor [Homo sapiens]	LEP	-0.17905	0.109626
multimerin-2 precursor [Homo sapiens]	MMRN2	-0.360626	0.595737
L-lactate dehydrogenase A chain isoform 3 [Homo sapiens]	LDHA	-0.162271	0.211238
alpha-1-acid glycoprotein 1 precursor [Homo sapiens]	ORM1	-0.117376	0.179215
PREDICTED: serpin B12 isoform X1 [Homo sapiens]	SERPINB12	-0.715688	1.1074
synaptic vesicle membrane protein VAT-1 homolog [Homo sapiens]	VAT1	0.123182	0.40897
PREDICTED: N-acetylglucosamine-1-phosphotransferase subunit gamma isoform X1 [Homo sapiens]	None	-0.143283	0.933883
chloride intracellular channel protein 1 [Homo sapiens]	CLIC1	-0.35363	0.851656
lysosomal protective protein isoform a precursor [Homo sapiens]	CTSA	0.650518	1.30655
PREDICTED: stabilin-1 isoform X1 [Homo sapiens]	None	-0.270944	0.34013
C-reactive protein isoform 1 precursor [Homo sapiens]	CRP	1.08057	0.710956
corticosteroid-binding globulin precursor [Homo sapiens]	SERPINA6	0.185825	0.283154
hemoglobin subunit alpha [Homo sapiens]	HBA1	0.553498	0.307045
PREDICTED: cartilage acidic protein 1 isoform X1 [Homo sapiens]	None	0.146834	0.342158
insulin-like growth factor-binding protein 5 precursor [Homo sapiens]	IGFBP5	0.0861431	0.244836
extracellular superoxide dismutase [Cu-Zn] preproprotein [Homo sapiens]	SOD3	-0.643922	1.98631
olfactomedin-like protein 3 isoform 1 precursor [Homo sapiens]	OLFML3	0.206929	0.520901
inhibin beta E chain preproprotein [Homo sapiens]	INHBE	0.674327	1.2046
desmocollin-1 isoform Dsc1a preproprotein [Homo sapiens]	DSC1	-0.174889	0.190312
PREDICTED: fibulin-5 isoform X1 [Homo sapiens]	FBLN5	-0.0574219	0.079189
ganglioside GM2 activator isoform 1 precursor [Homo sapiens]	GM2A	-0.320397	0.478993
PREDICTED: gasdermin-A isoform X1 [Homo sapiens]	GSDMA	-0.877156	1.01423
arginase-1 isoform 1 [Homo sapiens]	ARG1	-0.374894	1.05916
tetranectin isoform 1precursor [Homo sapiens]	CLEC3B	0.20034	0.414152
eosinophil peroxidase preproprotein [Homo sapiens]	EPX	-0.614455	0.455882
connective tissue growth factor precursor [Homo sapiens]	CCN2	-0.0466967	0.0938823
vascular endothelial growth factor C preproprotein [Homo sapiens]	VEGFC	0.261189	1.18432
neutrophil defensin 1 isoform 1 preproprotein [Homo sapiens]	DEFA1B	-0.215976	0.265033
cadherin-1 isoform 1 preproprotein [Homo sapiens]	CDH1	0.24365	0.42833
insulin-like growth factor-binding protein 1 precursor [Homo sapiens]	IGFBP1	-0.756491	0.752082
C-C motif chemokine 5 isoform 1 precursor [Homo sapiens]	CCL5	0.212959	0.271975
alpha-2-macroglobulin isoform a precursor [Homo sapiens]	A2M	-0.477847	1.44233
fibulin-1 isoform C precursor [Homo sapiens]	FBLN1	0.109011	0.221787
serpin B3 [Homo sapiens]	SERPINB3	-0.807806	0.363104
peroxiredoxin-2 [Homo sapiens]	PRDX2	0.491024	0.533952
integrin beta-1 isoform 1D precursor [Homo sapiens]	ITGB1	-0.271995	0.347408
14-3-3 protein zeta/delta [Homo sapiens]	YWHAZ	-0.434513	0.866011
14-3-3 protein epsilon [Homo sapiens]	YWHAE	-0.0241123	0.0351037
beta-1,4-galactosyltransferase 1 [Homo sapiens]	B4GALT1	0.129412	0.163545
heparanase isoform 1 preproprotein [Homo sapiens]	HPSE	0.72251	0.971498
extracellular matrix protein 2 isoform 1 precursor [Homo sapiens]	ECM2	-0.351443	0.67436
neurogenic locus notch homolog protein 3 precursor [Homo sapiens]	NOTCH3	-0.207459	0.527947
reelin isoform a precursor [Homo sapiens]	RELN	-0.0184444	0.0321032
collagen alpha-1(XVIII) chain isoform 3 preproprotein [Homo sapiens]	COL18A1	0.201503	0.714803
PREDICTED: hypoxia up-regulated protein 1 isoform X1 [Homo sapiens]	HYOU1	0.109475	0.314842
cell division control protein 42 homolog isoform 1 precursor [Homo sapiens]	CDC42	-0.23417	0.654894
fibroleukin precursor [Homo sapiens]	FGL2	0.169591	0.445953
C-type lectin domain family 11 member A precursor [Homo sapiens]	CLEC11A	-0.166894	0.296271
ras-related C3 botulinum toxin substrate 1 isoform Rac1b [Homo sapiens]	RAC1	-0.192457	0.214101
PREDICTED: intelectin-2 isoform X1 [Homo sapiens]	None	0.0984654	0.083236
