## Supplemental file S8 for "A Multi-Omics Approach to Defining Target Organ Injury in Youth with Primary Hypertension"

### Sheet: HIgh BP up
GroupID	Category	Term	Description	LogP	Log(q-value)	Genes	Symbols	InTerm_InList
1_Summary	Hallmark Gene Sets	M5946	HALLMARK COAGULATION	-8.27735	-3.7006	345,1361,3818,5196,8858,337,5476,4121	APOC3,CPB2,KLKB1,PF4,PROZ,APOA4,CTSA,MAN1A1	8/-
1_Member	Hallmark Gene Sets	M5946	HALLMARK COAGULATION	-8.27735	-3.7006	345,1361,3818,5196,8858	APOC3,CPB2,KLKB1,PF4,PROZ	5/138
1_Member	GO Biological Processes	GO:0007596	blood coagulation	-5.86451	-2.27051	1361,3818,5196,8858	CPB2,KLKB1,PF4,PROZ	4/174
1_Member	GO Biological Processes	GO:0009611	response to wounding	-5.86282	-2.27051	337,1361,3818,5196,8858	APOA4,CPB2,KLKB1,PF4,PROZ	5/422
1_Member	GO Biological Processes	GO:0050817	coagulation	-5.84474	-2.27051	1361,3818,5196,8858	CPB2,KLKB1,PF4,PROZ	4/176
1_Member	GO Biological Processes	GO:0007599	hemostasis	-5.80587	-2.27051	1361,3818,5196,8858	CPB2,KLKB1,PF4,PROZ	4/180
1_Member	GO Biological Processes	GO:0042060	wound healing	-4.83915	-1.72779	1361,3818,5196,8858	CPB2,KLKB1,PF4,PROZ	4/316
1_Member	GO Biological Processes	GO:0050878	regulation of body fluid levels	-4.65062	-1.63788	1361,3818,5196,8858	CPB2,KLKB1,PF4,PROZ	4/353
1_Member	GO Molecular Functions	GO:0008236	serine-type peptidase activity	-3.96729	-1.08991	3818,5476,8858	KLKB1,CTSA,PROZ	3/192
1_Member	GO Molecular Functions	GO:0017171	serine hydrolase activity	-3.9408	-1.08991	3818,5476,8858	KLKB1,CTSA,PROZ	3/196
1_Member	Immunologic Signatures	M8309	GSE28726 NAIVE VS ACTIVATED VA24NEG NKTCELL DN	-3.93427	-1.08991	3818,5476,8858	KLKB1,CTSA,PROZ	3/197
1_Member	GO Molecular Functions	GO:0008233	peptidase activity	-3.75468	-0.941349	1361,3818,5476,8858	CPB2,KLKB1,CTSA,PROZ	4/601
1_Member	Chemical And Genetic Perturbations	M18517	MATSUDA NATURAL KILLER DIFFERENTIATION	-2.79374	-0.120072	3818,4121,8858	KLKB1,MAN1A1,PROZ	3/485
2_Summary	Chemical And Genetic Perturbations	M7732	RAGHAVACHARI PLATELET SPECIFIC GENES	-7.4309	-3.15517	5196,5197,5473,5476,3373,3818,5919,686	PF4,PF4V1,PPBP,CTSA,HYAL1,KLKB1,RARRES2,BTD	8/-
2_Member	Chemical And Genetic Perturbations	M7732	RAGHAVACHARI PLATELET SPECIFIC GENES	-7.4309	-3.15517	5196,5197,5473,5476	PF4,PF4V1,PPBP,CTSA	4/71
2_Member	GO Molecular Functions	GO:0045236	CXCR chemokine receptor binding	-7.09807	-2.99843	5196,5197,5473	PF4,PF4V1,PPBP	3/18
2_Member	GO Biological Processes	GO:0006954	inflammatory response	-6.76356	-2.78887	3373,3818,5196,5197,5473,5919	HYAL1,KLKB1,PF4,PF4V1,PPBP,RARRES2	6/562
2_Member	GO Biological Processes	GO:0019730	antimicrobial humoral response	-6.48118	-2.6034	5196,5197,5473,5919	PF4,PF4V1,PPBP,RARRES2	4/122
2_Member	GO Molecular Functions	GO:0008009	chemokine activity	-5.74837	-2.2508	5196,5197,5473	PF4,PF4V1,PPBP	3/49
2_Member	GO Biological Processes	GO:0006959	humoral immune response	-5.37574	-1.94511	5196,5197,5473,5919	PF4,PF4V1,PPBP,RARRES2	4/231
2_Member	GO Molecular Functions	GO:0042379	chemokine receptor binding	-5.20525	-1.88965	5196,5197,5473	PF4,PF4V1,PPBP	3/74
2_Member	GO Biological Processes	GO:0061844	antimicrobial humoral immune response mediated by antimicrobial peptide	-5.18765	-1.88965	5196,5197,5473	PF4,PF4V1,PPBP	3/75
2_Member	GO Biological Processes	GO:0030593	neutrophil chemotaxis	-5.08684	-1.8323	5196,5197,5473	PF4,PF4V1,PPBP	3/81
2_Member	Reactome Gene Sets	R-HSA-109582	Hemostasis	-5.04464	-1.82423	3818,5196,5197,5473,5919	KLKB1,PF4,PF4V1,PPBP,RARRES2	5/621
2_Member	GO Biological Processes	GO:0070098	chemokine-mediated signaling pathway	-5.03926	-1.82423	5196,5197,5473	PF4,PF4V1,PPBP	3/84
2_Member	GO Biological Processes	GO:0071621	granulocyte chemotaxis	-5.00849	-1.81195	5196,5197,5473	PF4,PF4V1,PPBP	3/86
2_Member	GO Biological Processes	GO:1990266	neutrophil migration	-4.92039	-1.775	5196,5197,5473	PF4,PF4V1,PPBP	3/92
2_Member	GO Biological Processes	GO:1990868	response to chemokine	-4.92039	-1.775	5196,5197,5473	PF4,PF4V1,PPBP	3/92
2_Member	GO Biological Processes	GO:1990869	cellular response to chemokine	-4.92039	-1.775	5196,5197,5473	PF4,PF4V1,PPBP	3/92
2_Member	GO Biological Processes	GO:0097530	granulocyte migration	-4.81163	-1.72779	5196,5197,5473	PF4,PF4V1,PPBP	3/100
2_Member	KEGG Pathway	hsa04061	Viral protein interaction with cytokine and cytokine receptor	-4.81163	-1.72779	5196,5197,5473	PF4,PF4V1,PPBP	3/100
2_Member	GO Cellular Components	GO:0034774	secretory granule lumen	-4.80708	-1.72779	5196,5473,5476,5919	PF4,PPBP,CTSA,RARRES2	4/322
2_Member	GO Cellular Components	GO:0060205	cytoplasmic vesicle lumen	-4.79127	-1.72779	5196,5473,5476,5919	PF4,PPBP,CTSA,RARRES2	4/325
2_Member	GO Cellular Components	GO:0031983	vesicle lumen	-4.78604	-1.72779	5196,5473,5476,5919	PF4,PPBP,CTSA,RARRES2	4/326
2_Member	GO Biological Processes	GO:0006935	chemotaxis	-4.69454	-1.65199	5196,5197,5473,5919	PF4,PF4V1,PPBP,RARRES2	4/344
2_Member	GO Biological Processes	GO:0042330	taxis	-4.68467	-1.65199	5196,5197,5473,5919	PF4,PF4V1,PPBP,RARRES2	4/346
2_Member	Canonical Pathways	M5885	NABA MATRISOME ASSOCIATED	-4.64644	-1.63788	3373,5196,5197,5473,5476	HYAL1,PF4,PF4V1,PPBP,CTSA	5/751
2_Member	GO Biological Processes	GO:0040011	locomotion	-4.59382	-1.59685	5196,5197,5473,5919	PF4,PF4V1,PPBP,RARRES2	4/365
2_Member	Reactome Gene Sets	R-HSA-114608	Platelet degranulation	-4.48064	-1.50594	5196,5473,5919	PF4,PPBP,RARRES2	3/129
2_Member	WikiPathways	WP5095	Overview of proinflammatory and profibrotic mediators	-4.48064	-1.50594	5196,5197,5473	PF4,PF4V1,PPBP	3/129
2_Member	Reactome Gene Sets	R-HSA-76005	Response to elevated platelet cytosolic Ca2+	-4.43136	-1.46738	5196,5473,5919	PF4,PPBP,RARRES2	3/134
2_Member	GO Biological Processes	GO:0097529	myeloid leukocyte migration	-4.38392	-1.43041	5196,5197,5473	PF4,PF4V1,PPBP	3/139
2_Member	GO Biological Processes	GO:0030595	leukocyte chemotaxis	-4.30276	-1.36946	5196,5197,5473	PF4,PF4V1,PPBP	3/148
2_Member	Immunologic Signatures	M9992	GSE45365 BCELL VS CD8 TCELL DN	-3.99435	-1.08991	3818,5196,5473	KLKB1,PF4,PPBP	3/188
2_Member	KEGG Pathway	hsa04062	Chemokine signaling pathway	-3.96729	-1.08991	5196,5197,5473	PF4,PF4V1,PPBP	3/192
2_Member	Immunologic Signatures	M3196	GSE12845 IGD NEG BLOOD VS DARKZONE GC TONSIL BCELL UP	-3.9408	-1.08991	686,5196,5473	BTD,PF4,PPBP	3/196
2_Member	GO Biological Processes	GO:0071222	cellular response to lipopolysaccharide	-3.86455	-1.02815	5196,5197,5473	PF4,PF4V1,PPBP	3/208
2_Member	GO Biological Processes	GO:0060326	cell chemotaxis	-3.82212	-0.993552	5196,5197,5473	PF4,PF4V1,PPBP	3/215
2_Member	GO Biological Processes	GO:0071219	cellular response to molecule of bacterial origin	-3.78687	-0.965987	5196,5197,5473	PF4,PF4V1,PPBP	3/221
2_Member	Chemical And Genetic Perturbations	M6905	JAATINEN HEMATOPOIETIC STEM CELL DN	-3.7083	-0.902393	5196,5197,5473	PF4,PF4V1,PPBP	3/235
2_Member	GO Molecular Functions	GO:0005125	cytokine activity	-3.69209	-0.893482	5196,5197,5473	PF4,PF4V1,PPBP	3/238
2_Member	GO Biological Processes	GO:0050900	leukocyte migration	-3.65507	-0.863641	5196,5197,5473	PF4,PF4V1,PPBP	3/245
2_Member	GO Biological Processes	GO:0071216	cellular response to biotic stimulus	-3.64469	-0.860325	5196,5197,5473	PF4,PF4V1,PPBP	3/247
2_Member	Reactome Gene Sets	R-HSA-76002	Platelet activation, signaling and aggregation	-3.56466	-0.794082	5196,5473,5919	PF4,PPBP,RARRES2	3/263
2_Member	GO Molecular Functions	GO:0005126	cytokine receptor binding	-3.51715	-0.755284	5196,5197,5473	PF4,PF4V1,PPBP	3/273
2_Member	GO Biological Processes	GO:0009617	response to bacterium	-3.48069	-0.731652	5196,5197,5473,5919	PF4,PF4V1,PPBP,RARRES2	4/709
2_Member	Chemical And Genetic Perturbations	M7089	OSWALD HEMATOPOIETIC STEM CELL IN COLLAGEN GEL DN	-3.4759	-0.731652	5196,5197,5473	PF4,PF4V1,PPBP	3/282
2_Member	GO Molecular Functions	GO:0001664	G protein-coupled receptor binding	-3.43599	-0.69808	5196,5197,5473	PF4,PF4V1,PPBP	3/291
2_Member	GO Biological Processes	GO:0071345	cellular response to cytokine stimulus	-3.41907	-0.687415	3373,5196,5197,5473	HYAL1,PF4,PF4V1,PPBP	4/736
2_Member	KEGG Pathway	hsa04060	Cytokine-cytokine receptor interaction	-3.41008	-0.684584	5196,5197,5473	PF4,PF4V1,PPBP	3/297
2_Member	GO Biological Processes	GO:0032496	response to lipopolysaccharide	-3.269	-0.567303	5196,5197,5473	PF4,PF4V1,PPBP	3/332
2_Member	Canonical Pathways	M5883	NABA SECRETED FACTORS	-3.22783	-0.531883	5196,5197,5473	PF4,PF4V1,PPBP	3/343
2_Member	GO Biological Processes	GO:0002237	response to molecule of bacterial origin	-3.19157	-0.501304	5196,5197,5473	PF4,PF4V1,PPBP	3/353
2_Member	GO Biological Processes	GO:0019221	cytokine-mediated signaling pathway	-3.08889	-0.404225	5196,5197,5473	PF4,PF4V1,PPBP	3/383
2_Member	GO Molecular Functions	GO:0048018	receptor ligand activity	-2.73867	-0.070399	5196,5197,5473	PF4,PF4V1,PPBP	3/507
2_Member	GO Molecular Functions	GO:0030546	signaling receptor activator activity	-2.72409	-0.0611462	5196,5197,5473	PF4,PF4V1,PPBP	3/513
2_Member	GO Biological Processes	GO:0071396	cellular response to lipid	-2.67212	-0.0144445	5196,5197,5473	PF4,PF4V1,PPBP	3/535
2_Member	GO Molecular Functions	GO:0030545	signaling receptor regulator activity	-2.61135	0	5196,5197,5473	PF4,PF4V1,PPBP	3/562
3_Summary	Reactome Gene Sets	R-HSA-140877	Formation of Fibrin Clot (Clotting Cascade)	-6.05157	-2.27051	3818,5196,5197,3486,10216	KLKB1,PF4,PF4V1,IGFBP3,PRG4	5/-
3_Member	Reactome Gene Sets	R-HSA-140877	Formation of Fibrin Clot (Clotting Cascade)	-6.05157	-2.27051	3818,5196,5197	KLKB1,PF4,PF4V1	3/39
3_Member	Oncogenic Signatures	M2901	KRAS.PROSTATE UP.V1 DN	-4.36543	-1.42214	3486,3818,5197	IGFBP3,KLKB1,PF4V1	3/141
3_Member	Chemical And Genetic Perturbations	M7577	ACEVEDO LIVER CANCER DN	-2.66063	-0.00815045	3486,3818,10216	IGFBP3,KLKB1,PRG4	3/540
4_Summary	GO Cellular Components	GO:0062023	collagen-containing extracellular matrix	-5.83275	-2.27051	337,345,5196,5919,10216,8858,686,3486,5476	APOA4,APOC3,PF4,RARRES2,PRG4,PROZ,BTD,IGFBP3,CTSA	9/-
4_Member	GO Cellular Components	GO:0062023	collagen-containing extracellular matrix	-5.83275	-2.27051	337,345,5196,5919,10216	APOA4,APOC3,PF4,RARRES2,PRG4	5/428
4_Member	GO Biological Processes	GO:0050994	regulation of lipid catabolic process	-5.45913	-1.99631	337,345,5919	APOA4,APOC3,RARRES2	3/61
4_Member	GO Cellular Components	GO:0031012	extracellular matrix	-5.25878	-1.90054	337,345,5196,5919,10216	APOA4,APOC3,PF4,RARRES2,PRG4	5/561
4_Member	GO Cellular Components	GO:0030312	external encapsulating structure	-5.25502	-1.90054	337,345,5196,5919,10216	APOA4,APOC3,PF4,RARRES2,PRG4	5/562
4_Member	Chemical And Genetic Perturbations	M2194	OHGUCHI LIVER HNF4A TARGETS DN	-4.13914	-1.2156	337,5919,8858	APOA4,RARRES2,PROZ	3/168
4_Member	Reactome Gene Sets	R-HSA-196854	Metabolism of vitamins and cofactors	-3.95398	-1.08991	337,345,686	APOA4,APOC3,BTD	3/194
4_Member	GO Biological Processes	GO:0019216	regulation of lipid metabolic process	-3.31952	-0.606086	337,345,5919	APOA4,APOC3,RARRES2	3/319
4_Member	GO Biological Processes	GO:0062012	regulation of small molecule metabolic process	-3.269	-0.567303	337,345,3486	APOA4,APOC3,IGFBP3	3/332
4_Member	GO Molecular Functions	GO:0008047	enzyme activator activity	-2.54944	0	337,3486,5476	APOA4,IGFBP3,CTSA	3/591
4_Member	GO Biological Processes	GO:0031329	regulation of cellular catabolic process	-2.20725	0	337,345,5476	APOA4,APOC3,CTSA	3/783
5_Summary	Chemical And Genetic Perturbations	M13283	HSIAO LIVER SPECIFIC GENES	-5.24684	-1.90054	345,1361,3818,5919,686	APOC3,CPB2,KLKB1,RARRES2,BTD	5/-
5_Member	Chemical And Genetic Perturbations	M13283	HSIAO LIVER SPECIFIC GENES	-5.24684	-1.90054	345,1361,3818,5919	APOC3,CPB2,KLKB1,RARRES2	4/249
5_Member	Chemical And Genetic Perturbations	M1286	HOSHIDA LIVER CANCER SUBCLASS S3	-5.13359	-1.85787	686,1361,3818,5919	BTD,CPB2,KLKB1,RARRES2	4/266
6_Summary	Chemical And Genetic Perturbations	M6145	LEE LIVER CANCER SURVIVAL UP	-4.00121	-1.08991	345,1361,3373	APOC3,CPB2,HYAL1	3/-
6_Member	Chemical And Genetic Perturbations	M6145	LEE LIVER CANCER SURVIVAL UP	-4.00121	-1.08991	345,1361,3373	APOC3,CPB2,HYAL1	3/187
7_Summary	Immunologic Signatures	M8422	GSE26559 TCF1 KO VS WT LIN NEG CELL DN	-3.9408	-1.08991	3818,4121,5476,3486,5919	KLKB1,MAN1A1,CTSA,IGFBP3,RARRES2	5/-
7_Member	Immunologic Signatures	M8422	GSE26559 TCF1 KO VS WT LIN NEG CELL DN	-3.9408	-1.08991	3818,4121,5476	KLKB1,MAN1A1,CTSA	3/196
7_Member	Chemical And Genetic Perturbations	M19097	SWEET LUNG CANCER KRAS UP	-2.80403	-0.124904	3486,4121,5476	IGFBP3,MAN1A1,CTSA	3/481
7_Member	Chemical And Genetic Perturbations	M2324	LEE BMP2 TARGETS UP	-2.22428	0	4121,5476,5919	MAN1A1,CTSA,RARRES2	3/772
8_Summary	Reactome Gene Sets	R-HSA-5668914	Diseases of metabolism	-3.62928	-0.851869	686,3373,5476	BTD,HYAL1,CTSA	3/-
8_Member	Reactome Gene Sets	R-HSA-5668914	Diseases of metabolism	-3.62928	-0.851869	686,3373,5476	BTD,HYAL1,CTSA	3/250
9_Summary	Chemical And Genetic Perturbations	M13014	ACEVEDO LIVER TUMOR VS NORMAL ADJACENT TISSUE DN	-3.5125	-0.755284	3486,3818,8858,337	IGFBP3,KLKB1,PROZ,APOA4	4/-
9_Member	Chemical And Genetic Perturbations	M13014	ACEVEDO LIVER TUMOR VS NORMAL ADJACENT TISSUE DN	-3.5125	-0.755284	3486,3818,8858	IGFBP3,KLKB1,PROZ	3/274
9_Member	GO Cellular Components	GO:0005788	endoplasmic reticulum lumen	-3.34356	-0.624138	337,3486,8858	APOA4,IGFBP3,PROZ	3/313
1_Summary	GO Biological Processes	GO:0006954	inflammatory response	-6.76356	-2.43768	3373,3818,5196,5197,5473,5919,5476	HYAL1,KLKB1,PF4,PF4V1,PPBP,RARRES2,CTSA	7/-
1_Member	GO Biological Processes	GO:0006954	inflammatory response	-6.76356	-2.43768	3373,3818,5196,5197,5473,5919	HYAL1,KLKB1,PF4,PF4V1,PPBP,RARRES2	6/562
1_Member	GO Biological Processes	GO:0019730	antimicrobial humoral response	-6.48118	-2.43768	5196,5197,5473,5919	PF4,PF4V1,PPBP,RARRES2	4/122
1_Member	Reactome Gene Sets	R-HSA-140877	Formation of Fibrin Clot (Clotting Cascade)	-6.05157	-2.30644	3818,5196,5197	KLKB1,PF4,PF4V1	3/39
1_Member	GO Biological Processes	GO:0006959	humoral immune response	-5.37574	-1.98545	5196,5197,5473,5919	PF4,PF4V1,PPBP,RARRES2	4/231
1_Member	GO Biological Processes	GO:0061844	antimicrobial humoral immune response mediated by antimicrobial peptide	-5.18765	-1.84312	5196,5197,5473	PF4,PF4V1,PPBP	3/75
1_Member	GO Biological Processes	GO:0030593	neutrophil chemotaxis	-5.08684	-1.81009	5196,5197,5473	PF4,PF4V1,PPBP	3/81
1_Member	Reactome Gene Sets	R-HSA-109582	Hemostasis	-5.04464	-1.81009	3818,5196,5197,5473,5919	KLKB1,PF4,PF4V1,PPBP,RARRES2	5/621
1_Member	GO Biological Processes	GO:0070098	chemokine-mediated signaling pathway	-5.03926	-1.81009	5196,5197,5473	PF4,PF4V1,PPBP	3/84
1_Member	GO Biological Processes	GO:0071621	granulocyte chemotaxis	-5.00849	-1.81009	5196,5197,5473	PF4,PF4V1,PPBP	3/86
1_Member	GO Biological Processes	GO:1990266	neutrophil migration	-4.92039	-1.80631	5196,5197,5473	PF4,PF4V1,PPBP	3/92
1_Member	GO Biological Processes	GO:1990868	response to chemokine	-4.92039	-1.80631	5196,5197,5473	PF4,PF4V1,PPBP	3/92
1_Member	GO Biological Processes	GO:1990869	cellular response to chemokine	-4.92039	-1.80631	5196,5197,5473	PF4,PF4V1,PPBP	3/92
1_Member	GO Biological Processes	GO:0097530	granulocyte migration	-4.81163	-1.76813	5196,5197,5473	PF4,PF4V1,PPBP	3/100
1_Member	KEGG Pathway	hsa04061	Viral protein interaction with cytokine and cytokine receptor	-4.81163	-1.76813	5196,5197,5473	PF4,PF4V1,PPBP	3/100
1_Member	GO Biological Processes	GO:0006935	chemotaxis	-4.69454	-1.68257	5196,5197,5473,5919	PF4,PF4V1,PPBP,RARRES2	4/344
1_Member	GO Biological Processes	GO:0042330	taxis	-4.68467	-1.68257	5196,5197,5473,5919	PF4,PF4V1,PPBP,RARRES2	4/346
1_Member	Canonical Pathways	M5885	NABA MATRISOME ASSOCIATED	-4.64644	-1.68212	3373,5196,5197,5473,5476	HYAL1,PF4,PF4V1,PPBP,CTSA	5/751
1_Member	GO Biological Processes	GO:0040011	locomotion	-4.59382	-1.64723	5196,5197,5473,5919	PF4,PF4V1,PPBP,RARRES2	4/365
1_Member	Reactome Gene Sets	R-HSA-114608	Platelet degranulation	-4.48064	-1.56747	5196,5473,5919	PF4,PPBP,RARRES2	3/129
1_Member	WikiPathways	WP5095	Overview of proinflammatory and profibrotic mediators	-4.48064	-1.56747	5196,5197,5473	PF4,PF4V1,PPBP	3/129
1_Member	Reactome Gene Sets	R-HSA-76005	Response to elevated platelet cytosolic Ca2+	-4.43136	-1.53398	5196,5473,5919	PF4,PPBP,RARRES2	3/134
1_Member	GO Biological Processes	GO:0097529	myeloid leukocyte migration	-4.38392	-1.50179	5196,5197,5473	PF4,PF4V1,PPBP	3/139
1_Member	GO Biological Processes	GO:0030595	leukocyte chemotaxis	-4.30276	-1.43535	5196,5197,5473	PF4,PF4V1,PPBP	3/148
1_Member	KEGG Pathway	hsa04062	Chemokine signaling pathway	-3.96729	-1.1146	5196,5197,5473	PF4,PF4V1,PPBP	3/192
1_Member	GO Biological Processes	GO:0071222	cellular response to lipopolysaccharide	-3.86455	-1.03853	5196,5197,5473	PF4,PF4V1,PPBP	3/208
1_Member	GO Biological Processes	GO:0060326	cell chemotaxis	-3.82212	-1.00907	5196,5197,5473	PF4,PF4V1,PPBP	3/215
1_Member	GO Biological Processes	GO:0071219	cellular response to molecule of bacterial origin	-3.78687	-0.986406	5196,5197,5473	PF4,PF4V1,PPBP	3/221
1_Member	GO Biological Processes	GO:0050900	leukocyte migration	-3.65507	-0.868361	5196,5197,5473	PF4,PF4V1,PPBP	3/245
1_Member	GO Biological Processes	GO:0071216	cellular response to biotic stimulus	-3.64469	-0.868361	5196,5197,5473	PF4,PF4V1,PPBP	3/247
1_Member	Reactome Gene Sets	R-HSA-76002	Platelet activation, signaling and aggregation	-3.56466	-0.811193	5196,5473,5919	PF4,PPBP,RARRES2	3/263
1_Member	GO Biological Processes	GO:0009617	response to bacterium	-3.48069	-0.73822	5196,5197,5473,5919	PF4,PF4V1,PPBP,RARRES2	4/709
1_Member	GO Biological Processes	GO:0071345	cellular response to cytokine stimulus	-3.41907	-0.688801	3373,5196,5197,5473	HYAL1,PF4,PF4V1,PPBP	4/736
1_Member	KEGG Pathway	hsa04060	Cytokine-cytokine receptor interaction	-3.41008	-0.688801	5196,5197,5473	PF4,PF4V1,PPBP	3/297
1_Member	GO Biological Processes	GO:0032496	response to lipopolysaccharide	-3.269	-0.57768	5196,5197,5473	PF4,PF4V1,PPBP	3/332
1_Member	Canonical Pathways	M5883	NABA SECRETED FACTORS	-3.22783	-0.546053	5196,5197,5473	PF4,PF4V1,PPBP	3/343
1_Member	GO Biological Processes	GO:0002237	response to molecule of bacterial origin	-3.19157	-0.519137	5196,5197,5473	PF4,PF4V1,PPBP	3/353
1_Member	GO Biological Processes	GO:0019221	cytokine-mediated signaling pathway	-3.08889	-0.425598	5196,5197,5473	PF4,PF4V1,PPBP	3/383
1_Member	GO Biological Processes	GO:0071396	cellular response to lipid	-2.67212	-0.0177885	5196,5197,5473	PF4,PF4V1,PPBP	3/535
2_Summary	GO Biological Processes	GO:0007596	blood coagulation	-5.86451	-2.30644	1361,3818,5196,8858,337	CPB2,KLKB1,PF4,PROZ,APOA4	5/-
2_Member	GO Biological Processes	GO:0007596	blood coagulation	-5.86451	-2.30644	1361,3818,5196,8858	CPB2,KLKB1,PF4,PROZ	4/174
2_Member	GO Biological Processes	GO:0009611	response to wounding	-5.86282	-2.30644	337,1361,3818,5196,8858	APOA4,CPB2,KLKB1,PF4,PROZ	5/422
2_Member	GO Biological Processes	GO:0050817	coagulation	-5.84474	-2.30644	1361,3818,5196,8858	CPB2,KLKB1,PF4,PROZ	4/176
2_Member	GO Biological Processes	GO:0007599	hemostasis	-5.80587	-2.30644	1361,3818,5196,8858	CPB2,KLKB1,PF4,PROZ	4/180
2_Member	GO Biological Processes	GO:0042060	wound healing	-4.83915	-1.76813	1361,3818,5196,8858	CPB2,KLKB1,PF4,PROZ	4/316
2_Member	GO Biological Processes	GO:0050878	regulation of body fluid levels	-4.65062	-1.68212	1361,3818,5196,8858	CPB2,KLKB1,PF4,PROZ	4/353
3_Summary	GO Biological Processes	GO:0050994	regulation of lipid catabolic process	-5.45913	-2.01769	337,345,5919,686,3486,5476	APOA4,APOC3,RARRES2,BTD,IGFBP3,CTSA	6/-
3_Member	GO Biological Processes	GO:0050994	regulation of lipid catabolic process	-5.45913	-2.01769	337,345,5919	APOA4,APOC3,RARRES2	3/61
3_Member	Reactome Gene Sets	R-HSA-196854	Metabolism of vitamins and cofactors	-3.95398	-1.1146	337,345,686	APOA4,APOC3,BTD	3/194
3_Member	GO Biological Processes	GO:0019216	regulation of lipid metabolic process	-3.31952	-0.608458	337,345,5919	APOA4,APOC3,RARRES2	3/319
3_Member	GO Biological Processes	GO:0062012	regulation of small molecule metabolic process	-3.269	-0.57768	337,345,3486	APOA4,APOC3,IGFBP3	3/332
3_Member	GO Biological Processes	GO:0031329	regulation of cellular catabolic process	-2.20725	0	337,345,5476	APOA4,APOC3,CTSA	3/783
4_Summary	Reactome Gene Sets	R-HSA-5668914	Diseases of metabolism	-3.62928	-0.864538	686,3373,5476	BTD,HYAL1,CTSA	3/-
4_Member	Reactome Gene Sets	R-HSA-5668914	Diseases of metabolism	-3.62928	-0.864538	686,3373,5476	BTD,HYAL1,CTSA	3/250

### Sheet: High BP down
1_Summary	Reactome Gene Sets	R-HSA-109582	Hemostasis	-3.54949	0	2,2266,3512	A2M,FGG,JCHAIN	3/-	express
1_Summary	GO Cellular Components	GO:0072562	blood microparticle	-7.77084	-3.19408	2,922,2266,3512	A2M,CD5L,FGG,JCHAIN
1_Member	GO Cellular Components	GO:0072562	blood microparticle	-7.77084	-3.19408	2,922,2266,3512	A2M,CD5L,FGG,JCHAIN
1_Member	Immunologic Signatures	M8844	GSE37301 RAG2 KO VS RAG2 AND ETS1 KO NK CELL UP	-5.01186	-1.13407	2,2266,3512	A2M,FGG,JCHAIN
1_Member	Reactome Gene Sets	R-HSA-109582	Hemostasis	-3.54949	0	2,2266,3512	A2M,FGG,JCHAIN
2_Summary	Chemical And Genetic Perturbations	M2155	MCBRYAN PUBERTAL BREAST 6 7WK UP	-7.24111	-2.96538	2266,3483,3512,6649	FGG,IGFALS,JCHAIN,SOD3
2_Member	Chemical And Genetic Perturbations	M2155	MCBRYAN PUBERTAL BREAST 6 7WK UP	-7.24111	-2.96538	2266,3483,3512,6649	FGG,IGFALS,JCHAIN,SOD3
3_Summary	GO Cellular Components	GO:0031012	extracellular matrix	-5.40932	-1.43155	2,2266,3483,6649	A2M,FGG,IGFALS,SOD3
3_Member	GO Cellular Components	GO:0031012	extracellular matrix	-5.40932	-1.43155	2,2266,3483,6649	A2M,FGG,IGFALS,SOD3
3_Member	GO Cellular Components	GO:0030312	external encapsulating structure	-5.40625	-1.43155	2,2266,3483,6649	A2M,FGG,IGFALS,SOD3
3_Member	GO Cellular Components	GO:0062023	collagen-containing extracellular matrix	-4.02699	-0.228389	2,2266,6649	A2M,FGG,SOD3

### Sheet: Mid BP UP
GroupID	Category	Term	Description	LogP	Log(q-value)	Genes	Symbols	InTerm_InList
1_Summary	GO Cellular Components	GO:0005788	endoplasmic reticulum lumen	-6.12059	-1.544	5.26558e+19	SERPINA1,QSOX1,APOL1,PROZ,PF4V1	5/-
1_Member	GO Cellular Components	GO:0005788	endoplasmic reticulum lumen	-6.12059	-1.544	5265576885428850	SERPINA1,QSOX1,APOL1,PROZ	4/313
1_Member	Reactome Gene Sets	R-HSA-8957275	Post-translational protein phosphorylation	-5.61333	-1.338	526557688542	SERPINA1,QSOX1,APOL1	3/108
1_Member	Reactome Gene Sets	R-HSA-381426	Regulation of Insulin-like Growth Factor (IGF) transport and uptake by Insulin-like Growth Factor Binding Proteins (IGFBPs)	-5.42213	-1.322	526557688542	SERPINA1,QSOX1,APOL1	3/125
1_Member	Reactome Gene Sets	R-HSA-109582	Hemostasis	-3.35204	0	519752655768	PF4V1,SERPINA1,QSOX1	3/621
2_Summary	Hallmark Gene Sets	M5946	HALLMARK COAGULATION	-5.29293	-1.318	2.93453e+19	GSN,SERPINA1,PROZ,QSOX1,APOL1	5/-
2_Member	Hallmark Gene Sets	M5946	HALLMARK COAGULATION	-5.29293	-1.318	293452658858	GSN,SERPINA1,PROZ	3/138
2_Member	GO Cellular Components	GO:0034774	secretory granule lumen	-4.19349	-0.446	293452655768	GSN,SERPINA1,QSOX1	3/322
2_Member	GO Cellular Components	GO:0060205	cytoplasmic vesicle lumen	-4.18153	-0.446	293452655768	GSN,SERPINA1,QSOX1	3/325
2_Member	GO Cellular Components	GO:0031983	vesicle lumen	-4.17757	-0.446	293452655768	GSN,SERPINA1,QSOX1	3/326
2_Member	Reactome Gene Sets	R-HSA-6798695	Neutrophil degranulation	-3.68055	-0.104	293452655768	GSN,SERPINA1,QSOX1	3/480
2_Member	Chemical And Genetic Perturbations	M2469	KRIEG HYPOXIA NOT VIA KDM3A	-3.11955	0	293457688542	GSN,QSOX1,APOL1	3/746
2_Member	Chemical And Genetic Perturbations	M10961	GOZGIT ESR1 TARGETS DN	-3.05841	0	293452658542	GSN,SERPINA1,APOL1	3/783
3_Summary	Chemical And Genetic Perturbations	M19261	YAGI AML WITH T 8 21 TRANSLOCATION	-4.00758	-0.334	5.76889e+16	QSOX1,PROZ,FBLN5,GSN	4/-
3_Member	Chemical And Genetic Perturbations	M19261	YAGI AML WITH T 8 21 TRANSLOCATION	-4.00758	-0.334	5768885810516	QSOX1,PROZ,FBLN5	3/372
3_Member	Chemical And Genetic Perturbations	M19541	REN ALVEOLAR RHABDOMYOSARCOMA DN	-3.89202	-0.27	2934576810516	GSN,QSOX1,FBLN5	3/407
3_Member	GO Molecular Functions	GO:0005509	calcium ion binding	-3.20552	0	2934885810516	GSN,PROZ,FBLN5	3/697
1_Summary	Reactome Gene Sets	R-HSA-8957275	Post-translational protein phosphorylation	-5.61333	-1.37863	5265,5768,8542	SERPINA1,QSOX1,APOL1	3/-
1_Member	Reactome Gene Sets	R-HSA-8957275	Post-translational protein phosphorylation	-5.61333	-1.37863	5265,5768,8542	SERPINA1,QSOX1,APOL1	3/108
1_Member	Reactome Gene Sets	R-HSA-381426	Regulation of Insulin-like Growth Factor (IGF) transport and uptake by Insulin-like Growth Factor Binding Proteins (IGFBPs)	-5.42213	-1.37863	5265,5768,8542	SERPINA1,QSOX1,APOL1	3/125
2_Summary	Reactome Gene Sets	R-HSA-6798695	Neutrophil degranulation	-3.68055	0	2934,5265,5768	GSN,SERPINA1,QSOX1	3/-
2_Member	Reactome Gene Sets	R-HSA-6798695	Neutrophil degranulation	-3.68055	0	2934,5265,5768	GSN,SERPINA1,QSOX1	3/480
3_Summary	Reactome Gene Sets	R-HSA-109582	Hemostasis	-3.35204	0	5197,5265,5768	PF4V1,SERPINA1,QSOX1	3/-
3_Member	Reactome Gene Sets	R-HSA-109582	Hemostasis	-3.35204	0	5197,5265,5768	PF4V1,SERPINA1,QSOX1	3/621

### Sheet: Mid BP Down
GroupID	Category	Term	Description	LogP	Log(q-value)	Genes	Symbols	InTerm_InList
1_Summary	Reactome Gene Sets	R-HSA-977606	Regulation of Complement cascade	-10.8446	-6.268	7.15722e+34	C1R,C4B,C6,CPN1,CFHR2,LTF,IGFALS,SPP2,OIT3	9/-
1_Member	Reactome Gene Sets	R-HSA-977606	Regulation of Complement cascade	-10.8446	-6.268	7.15722e+16	C1R,C4B,C6,CPN1,CFHR2	1947-05-01
1_Member	Reactome Gene Sets	R-HSA-166658	Complement cascade	-10.3706	-6.095	7.15722e+16	C1R,C4B,C6,CPN1,CFHR2	1958-05-01
1_Member	GO Biological Processes	GO:0006956	complement activation	-7.95411	-3.948	7157217293080	C1R,C4B,C6,CFHR2	1957-04-01
1_Member	BioCarta Gene Sets	M7146	BIOCARTA CLASSIC PATHWAY	-7.44814	-3.57	715721729	C1R,C4B,C6	2024-03-15
1_Member	GO Biological Processes	GO:0006959	humoral immune response	-7.33033	-3.532	7.15722e+16	C1R,C4B,C6,CFHR2,LTF	5/231
1_Member	KEGG Pathway	hsa04610	Complement and coagulation cascades	-7.22699	-3.495	7157217293080	C1R,C4B,C6,CFHR2	1986-04-01
1_Member	BioCarta Gene Sets	M917	BIOCARTA COMP PATHWAY	-7.04984	-3.473	715721729	C1R,C4B,C6	2024-03-20
1_Member	WikiPathways	WP545	Complement activation	-6.85888	-3.361	715721729	C1R,C4B,C6	2024-03-23
1_Member	Chemical And Genetic Perturbations	M34031	DESERT PERIPORTAL HEPATOCELLULAR CARCINOMA SUBCLASS UP	-6.15358	-2.747	71572934836694	C1R,C6,IGFALS,SPP2	4/159
1_Member	GO Biological Processes	GO:0006958	complement activation, classical pathway	-6.14809	-2.747	715721729	C1R,C4B,C6	1939-03-01
1_Member	GO Biological Processes	GO:0002455	humoral immune response mediated by circulating immunoglobulin	-5.98756	-2.656	715721729	C1R,C4B,C6	1944-03-01
1_Member	WikiPathways	WP558	Complement and coagulation cascades	-5.6219	-2.353	715721729	C1R,C4B,C6	1958-03-01
1_Member	GO Biological Processes	GO:0050778	positive regulation of immune response	-5.12358	-1.958	7.15722e+16	C1R,C4B,C6,CFHR2,LTF	5/648
1_Member	WikiPathways	WP5090	Complement system in neuronal development and plasticity	-4.81931	-1.674	715721729	C1R,C4B,C6	3/107
1_Member	GO Biological Processes	GO:0002253	activation of immune response	-4.65586	-1.526	7157217293080	C1R,C4B,C6,CFHR2	4/380
1_Member	KEGG Pathway	hsa05322	Systemic lupus erythematosus	-4.49815	-1.453	715721729	C1R,C4B,C6	3/137
1_Member	GO Biological Processes	GO:0002252	immune effector process	-4.34306	-1.31	7157217293080	C1R,C4B,C6,CFHR2	4/457
1_Member	Chemical And Genetic Perturbations	M2398	SERVITJA LIVER HNF1A TARGETS DN	-4.25754	-1.237	7157293483	C1R,C6,IGFALS	3/165
1_Member	GO Biological Processes	GO:0016064	immunoglobulin mediated immune response	-4.23428	-1.232	715721729	C1R,C4B,C6	3/168
1_Member	GO Biological Processes	GO:0019724	B cell mediated immunity	-4.19644	-1.214	715721729	C1R,C4B,C6	3/173
1_Member	KEGG Pathway	hsa05171	Coronavirus disease - COVID-19	-3.81917	-0.958	715721729	C1R,C4B,C6	3/232
1_Member	GO Biological Processes	GO:0002449	lymphocyte mediated immunity	-3.79186	-0.939	715721729	C1R,C4B,C6	3/237
1_Member	GO Biological Processes	GO:0002460	adaptive immune response based on somatic recombination of immune receptors built from immunoglobulin superfamily domains	-3.73898	-0.903	715721729	C1R,C4B,C6	3/247
1_Member	Chemical And Genetic Perturbations	M13449	CAIRO HEPATOBLASTOMA DN	-3.63474	-0.829	7157293483	C1R,C6,IGFALS	3/268
1_Member	GO Biological Processes	GO:0002443	leukocyte mediated immunity	-3.5298	-0.745	715721729	C1R,C4B,C6	3/291
1_Member	GO Biological Processes	GO:0045087	innate immune response	-3.46428	-0.687	7157217294057	C1R,C4B,C6,LTF	4/773
1_Member	Chemical And Genetic Perturbations	M1806	BOCHKIS FOXA2 TARGETS	-3.03029	-0.311	715729170392	C1R,C6,OIT3	3/432
1_Member	GO Biological Processes	GO:0002250	adaptive immune response	-2.51723	0	715721729	C1R,C4B,C6	3/653
2_Summary	Chemical And Genetic Perturbations	M7054	SU LIVER	-7.92319	-3.948	1.36931e+33	CPN1,CFHR2,IGFALS,SPP2,C4B,CALR,SOD3,ITIH3,HSPA5	9/-
2_Member	Chemical And Genetic Perturbations	M7054	SU LIVER	-7.92319	-3.948	1369308034836690	CPN1,CFHR2,IGFALS,SPP2	1958-04-01
2_Member	Reactome Gene Sets	R-HSA-381426	Regulation of Insulin-like Growth Factor (IGF) transport and uptake by Insulin-like Growth Factor Binding Proteins (IGFBPs)	-4.61709	-1.517	72134836694	C4B,IGFALS,SPP2	3/125
2_Member	GO Cellular Components	GO:0031012	extracellular matrix	-3.99784	-1.117	811348366496694	CALR,IGFALS,SOD3,SPP2	4/561
2_Member	GO Cellular Components	GO:0030312	external encapsulating structure	-3.99486	-1.117	811348366496694	CALR,IGFALS,SOD3,SPP2	4/562
2_Member	Chemical And Genetic Perturbations	M13014	ACEVEDO LIVER TUMOR VS NORMAL ADJACENT TISSUE DN	-3.6065	-0.815	348336996694	IGFALS,ITIH3,SPP2	3/274
2_Member	GO Cellular Components	GO:0062023	collagen-containing extracellular matrix	-3.04197	-0.316	81166496694	CALR,SOD3,SPP2	3/428
2_Member	Chemical And Genetic Perturbations	M7577	ACEVEDO LIVER CANCER DN	-2.75178	-0.038	330934836694	HSPA5,IGFALS,SPP2	3/540
3_Summary	Chemical And Genetic Perturbations	M13283	HSIAO LIVER SPECIFIC GENES	-7.16797	-3.494	7.15308e+26	C1R,CFHR2,ITIH3,SAA1,SPP2,CPN1,SOD3	7/-
3_Member	Chemical And Genetic Perturbations	M13283	HSIAO LIVER SPECIFIC GENES	-7.16797	-3.494	7.15308e+18	C1R,CFHR2,ITIH3,SAA1,SPP2	5/249
3_Member	WikiPathways	WP5115	Network map of SARS CoV 2 signaling pathway	-5.60763	-2.353	715136936996288	C1R,CPN1,ITIH3,SAA1	4/218
3_Member	Immunologic Signatures	M8833	GSE37301 GRANULOCYTE MONOCYTE PROGENITOR VS RAG2 KO NK CELL DN	-4.00966	-1.117	369962886649	ITIH3,SAA1,SOD3	3/200
3_Member	Immunologic Signatures	M8844	GSE37301 RAG2 KO VS RAG2 AND ETS1 KO NK CELL UP	-4.00966	-1.117	308036996288	CFHR2,ITIH3,SAA1	3/200
4_Summary	WikiPathways	WP2806	Complement system	-7.05217	-3.473	7.29811e+16	C6,CALR,CPN1,CFHR2,C4B	5/-
4_Member	WikiPathways	WP2806	Complement system	-7.05217	-3.473	72981113693080	C6,CALR,CPN1,CFHR2	1995-04-01
4_Member	GO Molecular Functions	GO:0001848	complement binding	-6.69248	-3.23	7218113080	C4B,CALR,CFHR2	2024-03-26
5_Summary	GO Cellular Components	GO:0071682	endocytic vesicle lumen	-6.85888	-3.361	811405762886649	CALR,LTF,SAA1,SOD3	4/-
5_Member	GO Cellular Components	GO:0071682	endocytic vesicle lumen	-6.85888	-3.361	81140576288	CALR,LTF,SAA1	2024-03-23
5_Member	GO Molecular Functions	GO:0008201	heparin binding	-4.189	-1.214	405762886649	LTF,SAA1,SOD3	3/174
5_Member	GO Molecular Functions	GO:0005539	glycosaminoglycan binding	-3.78111	-0.937	405762886649	LTF,SAA1,SOD3	3/239
5_Member	GO Molecular Functions	GO:1901681	sulfur compound binding	-3.61116	-0.815	405762886649	LTF,SAA1,SOD3	3/273
5_Member	GO Cellular Components	GO:0030139	endocytic vesicle	-3.29552	-0.551	81140576288	CALR,LTF,SAA1	3/350
6_Summary	GO Molecular Functions	GO:0004866	endopeptidase inhibitor activity	-6.04778	-2.675	7.2137e+21	C4B,ITIH3,LTF,SPP2,HSPA5,CALR	6/-
6_Member	GO Molecular Functions	GO:0004866	endopeptidase inhibitor activity	-6.04778	-2.675	721369940576694	C4B,ITIH3,LTF,SPP2	4/169
6_Member	GO Molecular Functions	GO:0030414	peptidase inhibitor activity	-5.97746	-2.656	721369940576694	C4B,ITIH3,LTF,SPP2	4/176
6_Member	GO Molecular Functions	GO:0061135	endopeptidase regulator activity	-5.88181	-2.584	721369940576694	C4B,ITIH3,LTF,SPP2	4/186
6_Member	GO Molecular Functions	GO:0061134	peptidase regulator activity	-5.50039	-2.266	721369940576694	C4B,ITIH3,LTF,SPP2	4/232
6_Member	GO Molecular Functions	GO:0004857	enzyme inhibitor activity	-4.62484	-1.517	721369940576694	C4B,ITIH3,LTF,SPP2	4/387
6_Member	Reactome Gene Sets	R-HSA-114608	Platelet degranulation	-4.57619	-1.491	330936996694	HSPA5,ITIH3,SPP2	3/129
6_Member	Reactome Gene Sets	R-HSA-76005	Response to elevated platelet cytosolic Ca2+	-4.52686	-1.455	330936996694	HSPA5,ITIH3,SPP2	3/134
6_Member	GO Molecular Functions	GO:0140678	molecular function inhibitor activity	-4.14156	-1.178	721369940576694	C4B,ITIH3,LTF,SPP2	4/515
6_Member	Chemical And Genetic Perturbations	M6175	CAIRO LIVER DEVELOPMENT DN	-3.86988	-1.001	369940576694	ITIH3,LTF,SPP2	3/223
6_Member	Reactome Gene Sets	R-HSA-76002	Platelet activation, signaling and aggregation	-3.65878	-0.838	330936996694	HSPA5,ITIH3,SPP2	3/263
6_Member	GO Cellular Components	GO:0005788	endoplasmic reticulum lumen	-3.43714	-0.667	81133096694	CALR,HSPA5,SPP2	3/313
6_Member	GO Cellular Components	GO:0034774	secretory granule lumen	-3.40116	-0.637	369940576694	ITIH3,LTF,SPP2	3/322
6_Member	GO Cellular Components	GO:0060205	cytoplasmic vesicle lumen	-3.38939	-0.635	369940576694	ITIH3,LTF,SPP2	3/325
6_Member	GO Cellular Components	GO:0031983	vesicle lumen	-3.3855	-0.635	369940576694	ITIH3,LTF,SPP2	3/326
6_Member	Reactome Gene Sets	R-HSA-109582	Hemostasis	-2.579	0	330936996694	HSPA5,ITIH3,SPP2	3/621
7_Summary	GO Biological Processes	GO:0031640	killing of cells of another organism	-5.16684	-1.97	72930804057	C6,CFHR2,LTF	3/-
7_Member	GO Biological Processes	GO:0031640	killing of cells of another organism	-5.16684	-1.97	72930804057	C6,CFHR2,LTF	1982-03-01
7_Member	GO Biological Processes	GO:0141061	disruption of cell in another organism	-5.16684	-1.97	72930804057	C6,CFHR2,LTF	1982-03-01
7_Member	GO Biological Processes	GO:0141060	disruption of anatomical structure in another organism	-5.11981	-1.958	72930804057	C6,CFHR2,LTF	1985-03-01
7_Member	GO Biological Processes	GO:0001906	cell killing	-4.50765	-1.453	72930804057	C6,CFHR2,LTF	3/136
8_Summary	GO Biological Processes	GO:0051604	protein maturation	-4.22882	-1.232	7.15811e+27	C1R,CALR,CPN1,HSPA5,LTF,SOD3,OIT3	7/-
8_Member	GO Biological Processes	GO:0051604	protein maturation	-4.22882	-1.232	71581113693309	C1R,CALR,CPN1,HSPA5	4/489
8_Member	Chemical And Genetic Perturbations	M5792	LI AMPLIFIED IN LUNG CANCER	-4.12399	-1.17	81133094057	CALR,HSPA5,LTF	3/183
8_Member	Immunologic Signatures	M4349	GSE20715 WT VS TLR4 KO LUNG UP	-4.00966	-1.117	81133096649	CALR,HSPA5,SOD3	3/200
8_Member	GO Molecular Functions	GO:0005509	calcium ion binding	-3.63561	-0.829	7158113309170390	C1R,CALR,HSPA5,OIT3	4/697
8_Member	GO Biological Processes	GO:0030163	protein catabolic process	-2.41481	0	81113693309	CALR,CPN1,HSPA5	3/710
8_Member	Reactome Gene Sets	R-HSA-2262752	Cellular responses to stress	-2.27133	0	81133096649	CALR,HSPA5,SOD3	3/799
9_Summary	Immunologic Signatures	M9651	GSE43955 1H VS 60H ACT CD4 TCELL DN	-4.0161	-1.117	71581136996288	C1R,CALR,ITIH3,SAA1	4/-
9_Member	Immunologic Signatures	M9651	GSE43955 1H VS 60H ACT CD4 TCELL DN	-4.0161	-1.117	7158113699	C1R,CALR,ITIH3	3/199
9_Member	Immunologic Signatures	M3863	GSE17721 PAM3CSK4 VS CPG 6H BMDC UP	-4.00966	-1.117	7158116288	C1R,CALR,SAA1	3/200
10_Summary	Hallmark Gene Sets	M5921	HALLMARK COMPLEMENT	-4.00966	-1.117	715330940571369	C1R,HSPA5,LTF,CPN1	4/-
10_Member	Hallmark Gene Sets	M5921	HALLMARK COMPLEMENT	-4.00966	-1.117	71533094057	C1R,HSPA5,LTF	3/200
10_Member	GO Molecular Functions	GO:0008233	peptidase activity	-2.61934	0	71513694057	C1R,CPN1,LTF	3/601
11_Summary	Chemical And Genetic Perturbations	M10952	KAAB HEART ATRIUM VS VENTRICLE UP	-3.69323	-0.865	7.15812e+16	C1R,CALR,SOD3,C4B,HSPA5	5/-
11_Member	Chemical And Genetic Perturbations	M10952	KAAB HEART ATRIUM VS VENTRICLE UP	-3.69323	-0.865	7158116649	C1R,CALR,SOD3	3/256
11_Member	Chemical And Genetic Perturbations	M1919	COLINA TARGETS OF 4EBP1 AND 4EBP2	-3.26341	-0.526	7157216649	C1R,C4B,SOD3	3/359
11_Member	Chemical And Genetic Perturbations	M1613	MILI PSEUDOPODIA CHEMOTAXIS DN	-3.04784	-0.316	71533096649	C1R,HSPA5,SOD3	3/426
1_Summary	Reactome Gene Sets	R-HSA-977606	Regulation of Complement cascade	-10.8446	-6.5001	715,721,729,1369,3080,4057	C1R,C4B,C6,CPN1,CFHR2,LTF	6/-
1_Member	Reactome Gene Sets	R-HSA-977606	Regulation of Complement cascade	-10.8446	-6.5001	715,721,729,1369,3080	C1R,C4B,C6,CPN1,CFHR2	5/47
1_Member	Reactome Gene Sets	R-HSA-166658	Complement cascade	-10.3706	-6.32706	715,721,729,1369,3080	C1R,C4B,C6,CPN1,CFHR2	5/58
1_Member	GO Biological Processes	GO:0006956	complement activation	-7.95411	-4.0867	715,721,729,3080	C1R,C4B,C6,CFHR2	4/57
1_Member	GO Biological Processes	GO:0006959	humoral immune response	-7.33033	-3.58786	715,721,729,3080,4057	C1R,C4B,C6,CFHR2,LTF	5/231
1_Member	KEGG Pathway	hsa04610	Complement and coagulation cascades	-7.22699	-3.58143	715,721,729,3080	C1R,C4B,C6,CFHR2	4/86
1_Member	WikiPathways	WP545	Complement activation	-6.85888	-3.35945	715,721,729	C1R,C4B,C6	3/23
1_Member	GO Biological Processes	GO:0006958	complement activation, classical pathway	-6.14809	-2.70665	715,721,729	C1R,C4B,C6	3/39
1_Member	GO Biological Processes	GO:0002455	humoral immune response mediated by circulating immunoglobulin	-5.98756	-2.59728	715,721,729	C1R,C4B,C6	3/44
1_Member	WikiPathways	WP558	Complement and coagulation cascades	-5.6219	-2.3045	715,721,729	C1R,C4B,C6	3/58
1_Member	GO Biological Processes	GO:0050778	positive regulation of immune response	-5.12358	-1.95137	715,721,729,3080,4057	C1R,C4B,C6,CFHR2,LTF	5/648
1_Member	WikiPathways	WP5090	Complement system in neuronal development and plasticity	-4.81931	-1.6789	715,721,729	C1R,C4B,C6	3/107
1_Member	GO Biological Processes	GO:0002253	activation of immune response	-4.65586	-1.54178	715,721,729,3080	C1R,C4B,C6,CFHR2	4/380
1_Member	KEGG Pathway	hsa05322	Systemic lupus erythematosus	-4.49815	-1.49604	715,721,729	C1R,C4B,C6	3/137
1_Member	GO Biological Processes	GO:0002252	immune effector process	-4.34306	-1.36026	715,721,729,3080	C1R,C4B,C6,CFHR2	4/457
1_Member	GO Biological Processes	GO:0016064	immunoglobulin mediated immune response	-4.23428	-1.28223	715,721,729	C1R,C4B,C6	3/168
1_Member	GO Biological Processes	GO:0019724	B cell mediated immunity	-4.19644	-1.26688	715,721,729	C1R,C4B,C6	3/173
1_Member	KEGG Pathway	hsa05171	Coronavirus disease - COVID-19	-3.81917	-0.906005	715,721,729	C1R,C4B,C6	3/232
1_Member	GO Biological Processes	GO:0002449	lymphocyte mediated immunity	-3.79186	-0.894492	715,721,729	C1R,C4B,C6	3/237
1_Member	GO Biological Processes	GO:0002460	adaptive immune response based on somatic recombination of immune receptors built from immunoglobulin superfamily domains	-3.73898	-0.856847	715,721,729	C1R,C4B,C6	3/247
1_Member	GO Biological Processes	GO:0002443	leukocyte mediated immunity	-3.5298	-0.676636	715,721,729	C1R,C4B,C6	3/291
1_Member	GO Biological Processes	GO:0045087	innate immune response	-3.46428	-0.624902	715,721,729,4057	C1R,C4B,C6,LTF	4/773
1_Member	GO Biological Processes	GO:0002250	adaptive immune response	-2.51723	0	715,721,729	C1R,C4B,C6	3/653
2_Summary	WikiPathways	WP2806	Complement system	-7.05217	-3.4858	729,811,1369,3080,4057	C6,CALR,CPN1,CFHR2,LTF	5/-
2_Member	WikiPathways	WP2806	Complement system	-7.05217	-3.4858	729,811,1369,3080	C6,CALR,CPN1,CFHR2	4/95
2_Member	GO Biological Processes	GO:0031640	killing of cells of another organism	-5.16684	-1.95137	729,3080,4057	C6,CFHR2,LTF	3/82
2_Member	GO Biological Processes	GO:0141061	disruption of cell in another organism	-5.16684	-1.95137	729,3080,4057	C6,CFHR2,LTF	3/82
2_Member	GO Biological Processes	GO:0141060	disruption of anatomical structure in another organism	-5.11981	-1.95137	729,3080,4057	C6,CFHR2,LTF	3/85
2_Member	GO Biological Processes	GO:0001906	cell killing	-4.50765	-1.49604	729,3080,4057	C6,CFHR2,LTF	3/136
3_Summary	WikiPathways	WP5115	Network map of SARS CoV 2 signaling pathway	-5.60763	-2.3045	715,1369,3699,6288	C1R,CPN1,ITIH3,SAA1	4/-
3_Member	WikiPathways	WP5115	Network map of SARS CoV 2 signaling pathway	-5.60763	-2.3045	715,1369,3699,6288	C1R,CPN1,ITIH3,SAA1	4/218
4_Summary	Reactome Gene Sets	R-HSA-381426	Regulation of Insulin-like Growth Factor (IGF) transport and uptake by Insulin-like Growth Factor Binding Proteins (IGFBPs)	-4.61709	-1.52783	721,3483,6694	C4B,IGFALS,SPP2	3/-
4_Member	Reactome Gene Sets	R-HSA-381426	Regulation of Insulin-like Growth Factor (IGF) transport and uptake by Insulin-like Growth Factor Binding Proteins (IGFBPs)	-4.61709	-1.52783	721,3483,6694	C4B,IGFALS,SPP2	3/125
5_Summary	Reactome Gene Sets	R-HSA-114608	Platelet degranulation	-4.57619	-1.51042	3309,3699,6694	HSPA5,ITIH3,SPP2	3/-
5_Member	Reactome Gene Sets	R-HSA-114608	Platelet degranulation	-4.57619	-1.51042	3309,3699,6694	HSPA5,ITIH3,SPP2	3/129
5_Member	Reactome Gene Sets	R-HSA-76005	Response to elevated platelet cytosolic Ca2+	-4.52686	-1.49604	3309,3699,6694	HSPA5,ITIH3,SPP2	3/134
5_Member	Reactome Gene Sets	R-HSA-76002	Platelet activation, signaling and aggregation	-3.65878	-0.791367	3309,3699,6694	HSPA5,ITIH3,SPP2	3/263
5_Member	Reactome Gene Sets	R-HSA-109582	Hemostasis	-2.579	0	3309,3699,6694	HSPA5,ITIH3,SPP2	3/621
6_Summary	GO Biological Processes	GO:0051604	protein maturation	-4.22882	-1.28223	715,811,1369,3309,6649	C1R,CALR,CPN1,HSPA5,SOD3	5/-
6_Member	GO Biological Processes	GO:0051604	protein maturation	-4.22882	-1.28223	715,811,1369,3309	C1R,CALR,CPN1,HSPA5	4/489
6_Member	GO Biological Processes	GO:0030163	protein catabolic process	-2.41481	0	811,1369,3309	CALR,CPN1,HSPA5	3/710
6_Member	Reactome Gene Sets	R-HSA-2262752	Cellular responses to stress	-2.27133	0	811,3309,6649	CALR,HSPA5,SOD3	3/799
