## Supplemental file S5 for "A Multi-Omics Approach to Defining Target Organ Injury in Youth with Primary Hypertension"

### Sheet: Mid BP Vs NBP Low LVMI
NCBI GeneID	Symbol	log2Ratio(M1_test1/N1_Ctrl)	log2Ratio(M10_test1/N10_Ctrl)	log2Ratio(M2_test1/N2_Ctrl)	log2Ratio(M3_test1/N3_Ctrl)	log2Ratio(M4_test1/N4_Ctrl)	log2Ratio(M5_test1/N5_Ctrl)	log2Ratio(M6_test1/N6_Ctrl)	log2Ratio(M7_test1/N7_Ctrl)	log2Ratio(M8_test1/N8_Ctrl)	log2Ratio(M9_test1/N9_Ctrl)	negative log	Positive log	total
23677	SH3BP4	-1.206	-1.085	-1.064	-1.152	-1	-1.178	-1.138	-1.344	-1.061	-1.234	10	0	10
30011	SH3KBP1	-1.03	-1.115	-5.728	-20	5.044	-1.027	-20	-5.129	1.084	-1.426	8	2	10
23157	SEPTIN6	-1	-1.807	-4.392	-20	2.369	-1.147	-4.755	-4.087	-1.087	1.259	8	2	10
1183	CLCN4	-1.485	1.469	-2.256	-2.888	1.907	-1.254	-1.198	-1.536	-1.025	-4.644	8	2	10
340527	NHSL2	-1.27	1.075	-1.174	-4	5.087	-1.13	-4.755	-3.954	-1.339	-1.322	8	2	10
23261	CAMTA1	-1.267	-1.252	-1.551	-2.807	-1.033	-1.652	1.08	-1.648	-1.485	1.222	8	2	10
57521	RPTOR	-2.138	1.222	-1.322	-1.415	-1.379	-1.27	-1.181	1.241	-1.426	-1.392	8	2	10
4772	NFATC1	-1.478	-1.415	-1.059	-2.263	1.755	-1.04	-1.541	1.28	-1.036	-1.807	8	2	10
57537	SORCS2	-1.515	1.202	-1.234	-1.15	-1.322	-1.152	-1.585	-1.115	1.064	-1.212	8	2	10
146713	RBFOX3	-1.147	-1.285	-1.34	-1.204	-1.485	-1.459	-1.049	1.11	-1.036	1.147	8	2	10
155185	AMZ1	-1.399	-1.087	-1.164	1	1.837	-1.078	-1.737	-1.305	-1.037	-1.322	8	2	10
6611	SMS	-1.042		-2.193	-4.03	4.209	-1.637	-4.7	-4.954	-1.075	-1.429	8	1	9
55182	RNF220	-1		-1.459	-1.322	-1.03	-1.082	1.188	-1.059	-1.273	-1.051	8	1	9
152002	XXYLT1	-2.415	1.263	-1.459	-1.358	1.222	-1.837	-1.138	-1.524	1.415	-1.585	7	3	10
357	SHROOM2	-1.036	1.354	-1.55	-2.07	1.893	-1.115	-2.1	-2.322	-1.112	1.115	7	3	10
91522	COL23A1	-1.737	1.254	-1.1	-2	1.531	-1.585	-1.293	-1.11	1.115	-1.585	7	3	10
6793	STK10	-1.637	1	-1.684	-1.67	-1.122	-1.406	-1.213	1.222	1.874	-1.585	7	3	10
83696	TRAPPC9	-1.152	1.1	-1.293	1.147	1.181	-1.778	-1.198	-1.074	-1.104	-1.778	7	3	10
2768	GNA12	-1.123	1.199	-1.156	1.081	1.837	-1.64	-1.737	-1.064	-1.037	-1.322	7	3	10
440193	CCDC88C	-1.026	1.138	-1	-1.178	1.178	-1.16	-1.082	-1.27	1.03	-1.459	7	3	10
25966	C2CD2	-1.459	1.129	-1.16	-1.17	1.17	-1.074	-1	-1.193	1.263	-1.248	7	3	10
5578	PRKCA	-1.075	1.107	-1.387	-1.052	1.222	-1.078	-1.305	-1.178	1.293	-1.126	7	3	10
27086	FOXP1	-1.138	-1.145	-1.553	1.379	3.322	-1.7	-1.399	-1.031	1.663	-1.67	7	3	10
2258	FGF13	-2.087	1.305	-5.728	-5.358	4.585	-1.239	-20	-20		-1.061	7	2	9
5160	PDHA1	-1.085		-3.248	-3.059	4.585	-1.159	-4.585	-20	1.144	-1.126	7	2	9
100533183	ZNF664-RFLNA	-1.222	5.17	-1.233	-1	1.256	-1.104	-1.054	-1.17		-20	7	2	9
395	ARHGAP6	-1.182	-1.034	-2.104	-3.492	4.524	-1.389	-4.248	-4.807		1.239	7	2	9
7074	TIAM1		1.202	-1.337	1.907	-1.959	-1.126	-1.369	-1.222	-2.841	-1.29	7	2	9
9759	HDAC4	-1.252	-1.778	-1.415	1.04	1.459	-1.387		-1.322	-1.19	-1.263	7	2	9
6256	RXRA	-1.285	1.222		-1.202	-1.096	-1.29	-1.644	-1.7	1.459	-1.379	7	2	9
3680	ITGA9	-1.737	1.042	-1.374	1.082	-1.062	-1.061	-1.16	-1.067		-1.415	7	2	9
100506736	SLFN12L	-1.426	1.178	-1.258	-1.095	1.115	-1.322	-1.144	-1.16		-1.628	7	2	9
54221	SNTG2	-1.344	-1.415	-1.322		1.037	-1.858	-1.026	-1.059	-1.184	1.481	7	2	9
51422	PRKAG2	-1.536	1.585	-1.492	-1.263	1.144	-1.322	-1.073	-1.222		-1.074	7	2	9
2889	RAPGEF1	-1.115	-1.032		1.087	-1.052	-1.322	1.074	-1.206	-1.222	-1.415	7	2	9
400499	LOC400499	-1.138	1.193	-1.035	1.126	-1.322	-1.042		-1.433	-1.193	-1.152	7	2	9
8310	ACOX3	-1.208	1.17	-1.087	-1.115	1.107	-1.123	-1.485		-1.025	-1.074	7	2	9
22856	CHSY1	-1.341	1.459	-1.075	-1.036	-1	-1.17		-1	1	-1.392	7	2	9
55026	TMEM255A			-5.807	-5.755	4.858	-1.046	-20	-20	-1.337	-1.344	7	1	8
84631	SLITRK2	-1.303	-1.198	-3.624	-3.285	4.585	-1	-3.222	-3.858			7	1	8
64359	NXN	-1.177		-1.115	-1.181	-4.044	-1.234		2.28	-2.222	-1.044	7	1	8
8537	BCAS1	-1.222			-1	-1.256	-1.188	1.337	-1.28	-1.705	-1.273	7	1	8
29888	STRN4	-1.032		-1.216	-1.115	1.087	-1.11	-1.387	-1.536		-1.04	7	1	8
7403	KDM6A	-1.459		-1.536	-1.354	2.202	-1.369	-1.459	-1.339		-1.03	7	1	8
23040	MYT1L	-1.051	1.26		-1.019	-1.165	-1.155	-1.441	-1.094		-1.1	7	1	8
11141	IL1RAPL1	-2.1		-2	-1.544	-1.142		-1.874	-2.485		-2.17	7	0	7
2859	GPR35	-1.138	-1.263	-1.132		-1.939	-1.222			-2.585	-1.632	7	0	7
1800	DPEP1	-1.48		-1.112	-1.422		-1.781	-1.379	-1.48	-1.888		7	0	7
5087	PBX1			-1.107	-2.237	-1.214	-1.585		-1.363	-1.107	-1.3	7	0	7
120114	FAT3	-1.716		-1.057	-1.026	-1.737	-1.082	-1.1		-1.433		7	0	7
55714	TENM3	-1.189	-1.213	-1.821	-1.149			-1.295	-1.07		-1.158	7	0	7
6820	SULT2B1	-1.495	-1.034	-1		-1.074	-1.17	-1.17		-1.415		7	0	7
10046	MAMLD1	-1.161	1.037	-5.555	-4.555	20	-1.127	-20	-4.954	1.144	1	6	4	10
54880	BCOR	-1.655	1.652	1.615	1.239	-1.716	-2.044	-4.459	1.7	-1.447	-2.138	6	4	10
92017	SNX29	-1.214	1.354	-1.89	1.162	-2.778	1.404	-1.959	-1.585	1.155	-1.27	6	4	10
59269	HIVEP3	-1.337	1.115	-2.087	-1.585	1.036	1.184	-1.112	-2.129	1.585	-1.447	6	4	10
3720	JARID2	-1.025	1.222	-1.28	-1.095	1.369	-1.241	1	-1.28	1.322	-2.807	6	4	10
9620	CELSR1	-1.585	1.036	-2.363	1.109	-1.017	-1.078	1.204	-1.216	1.348	-1.126	6	4	10
861	RUNX1	-2.051	1.429	-1.215	-1.898	-2.433	1.7	1.807	-1.459	-1.939	2.392	6	4	10
23254	KAZN	-1.441	-1.134	-1.55	-1.585	1.295	-1.459	1.16	1.222	1.322	-1.369	6	4	10
2788	GNG7	-1.198	1.152	-1.363	1.17	1.585	-1.184	-2.402	-1.515	1.585	-1.354	6	4	10
51741	WWOX	-1.644	-1.087	-1.585	1.237	1.178	-1.081	1.038	1.052	-1.115	-1.17	6	4	10
753	LDLRAD4	-1.206	1.222	-1.277	-1.021	1.222	-1.874	1.415	-1.303	1.17	-1.026	6	4	10
8379	MAD1L1	-1.322	-1.392	-1.022	1.133	1.273	-1.273	-1.509	1.369	1.492	-1.354	6	4	10
29123	ANKRD11	-1	1.162	1.778	-1.126	1.064	-1.447	-1.392	-1.115	1.046	-1.459	6	4	10
3480	IGF1R	-1	1.254	-1.02	-1.052	1.322	-1.193	1.164	-1.459	1.064	-1.111	6	4	10
64131	XYLT1	-1	1.303	-1.19	-1.16	1.273	-1.303	-1.632	-1.036	1.193	1.7	6	4	10
2113	ETS1	-1.026	-1.341	-1.083	1.678	1.519	1.322	-1.061	-1.515	1.087	-1.307	6	4	10
10743	RAI1	-1.059	-1	-1.209	1.788	1.585	-1.248	1.178	-1.273	1.254	-1.263	6	4	10
613	BCR	-1.263	1.222	-1.059	2.392	1.387	-1.122	-1.051	-1.064	1.433	-1.536	6	4	10
5890	RAD51B	1.3	-1.307	-1.163	-1.148	1.369	-1.184	-1.1	1.222	2.684	-1.149	6	4	10
79890	RIN3	-1.123	1.322	1.67	-1.131	2.392	-1.12	-1.206	-1.161	1.29	-1.298	6	4	10
11033	ADAP1	-1.126	-2.104		-1.369	1.874	-1.807	-2.152	1.585	1.544	-2.874	6	3	9
104	ADARB1	-2.379	1.034	-1.018	-2.392	1.28	-1.158	-1.091		1.399	-1.095	6	3	9
9612	NCOR2	-3.644	1.415		2.322	2.807	-1.807	-1.948	-2	-1.263	-1.178	6	3	9
28992	MACROD1	-1.874	1.337	-2.184	-1.061	1.474	-1.021	-1.524	1.263		-1.585	6	3	9
55253	TYW1	-1.069		-1.017	-1.023	-1.095	1.35	-2.322	0.975	1.054	-1.402	6	3	9
9901	SRGAP3	-1.657	1.415	-1	1.387	1.082	-1.492	-1.138		-1.615	-1.222	6	3	9
114818	KLHL29	-1.933	-1.129	-1.236	-1.115		1.254	1.122	-1	1.054	-1.222	6	3	9
221692	PHACTR1	-1.415		-1.044	1.149	1.248	-1.237	-1.035	1.485	-2.095	-1.087	6	3	9
23149	FCHO1	-1.27	1.188	-1.123	-1.087	1.11	-1.305	-1	1.107		-1.48	6	3	9
4782	NFIC	-1.726	1.948		1.585	1	-1.303	-1.202	-1.129	-1.29	-1.67	6	3	9
57453	DSCAML1	-1.109	1.057		1.276	1.222	-1.459	-1.263	-1.1	-1.193	-1.16	6	3	9
23263	MCF2L	-1.348	1.054	-1.294	-1.084		-1.737	-1.158	1.637	1.441	-1.143	6	3	9
107080638	TBC1D7-LOC100130357	-1.038	1.263	-1.044	1.149		-1.115	-1.035	1.485	-2.095	-1.087	6	3	9
818	CAMK2G	-1.056	1.103	-1.069	1.081	1.322	-1.415	-1.128	-1.152		-1.11	6	3	9
79026	AHNAK	-1.17	1	-1.087	-1.149		-1.044	-1.036	1.184	1.051	-1.16	6	3	9
125058	TBC1D16	-1.459	-1.241	-1.037	-1.095	1.807	-1.531	-1.147	1.29	1.051		6	3	9
3213	HOXB3	-1.415	2.644	-1.519	-1.585	-1.031	-1.826	1.967		1.245	-1.826	6	3	9
9922	IQSEC1	-1.358	-1.507		1.027	1.363	-1.29	-1.144	-1.175	2.115	-1.295	6	3	9
57210	SLC45A4	-1.032	-2.138	-1.119	1.285	1.273	-1.348		-1.138	2.07	-1.087	6	3	9
51363	CHST15	-1.078	1.093	-0.983	-1.111	1.154	-1.1	1.138	-1.054		-1.222	6	3	9
28996	HIPK2	-1.27	1.263	-1.476	1.524	1.392	-1.051		-1.042	-1.379	-1.115	6	3	9
6907	TBL1X	-1.3	1.939	-1.155	-1.354	1.222		-1.436	-1.12	1.081	-1	6	3	9
1793	DOCK1	-1.038	1.585	-1.068		1.415	-1.503	-1.17	1	-1.131	-1.082	6	3	9
5184	PEPD	-1.11	1.11	-1.28	-1	1.459	-1.206	-1.064		1.196	-1.025	6	3	9
221955	DAGLB	-1.023	1.075	-1.112	1.037	1.628	-1.115	-1.084	-1.126		-1.198	6	3	9
84249	PSD2	-1.047	1.067		-1.186	1.248	-1.399	2	-1.036	-1.241	-1.178	6	3	9
11252	PACSIN2		1.263	-1.078	1.632	1.295	-1.147	-1.042	-1.147	-1.1	-1.344	6	3	9
57224	NHSL1	-1.585	2.524	-1.858	-1.392	-2	2.059	-1.688	2.322	-1		6	3	9
274	BIN1	-1	1.107		1.433	-1.1	-1.11	-1.084	-1.322	1.7	-1.206	6	3	9
10846	PDE10A	1.49	-1.074	-1.339		-1.042	-1.152	-1.122	-1.029	1	1.713	6	3	9
139818	DOCK11	2.202		-2.445	-5.524	5.17	-1.415	-20	-20		-1.322	6	2	8
1756	DMD	-1.277	-1.39	-2.737	-4.555	3.644		-20	-2.459		1.02	6	2	8
4810	NHS			-1.635	-4.7	4.954	-1.188	-5	-20	1.695	-1.152	6	2	8
100529097	RPL36A-HNRNPH2		1.036	-5.426	-4.17	3.322	-1.147	-4.585	-4.644	-2.07		6	2	8
158747	MOSPD2			-1.678	-4.143	3.273	-1.051	-4.248	-3.273	1.054	-1.202	6	2	8
139735	ZFP92	-1.154		-1.544	-2.7	3.503	-1.538	-4.129	-3.358	1.115		6	2	8
1730	DIAPH2	-1.134	1.807	-2.152	-4.392	1.652		-1.722	-2	-1.188		6	2	8
116496	NIBAN1	-1.858	1.03			-2.322	-1.29	-2.585	-1.031	-1.939	1.093	6	2	8
200810	ALG1L1P	-1.807	-2.363	2.369		-2.147	-1		-1.078	1.051	-2.807	6	2	8
4784	NFIX		-1.541	-2.059	-1.632	1.082	-1.16	1.138	-1.75	-1.029		6	2	8
3054	HCFC1		1.939	-1.237	-3.202	3.044	-1.138	-2.503	-2		-1.459	6	2	8
783	CACNB2	-1.1	-1.644	-2.222	-1.726		-1.387	1.688	-1.354	1.248		6	2	8
23175	LPIN1	-1.295	1.248	-1.322	1.104	-1.459	-1.644		-1.524		-1.074	6	2	8
29119	CTNNA3	-1.634	-1.17		-1.241	-1.178		1.115	-0.982	-1.83	1	6	2	8
653857	ACTR3C	-1.068	-1.212	-1.322	1.057	-1.087	-2.07		-1.222	1.155		6	2	8
54715	RBFOX1	1.091		-1.898	1.406	-1.1	-1.057		-1.459	-1.273	-1.392	6	2	8
157697	ERICH1	-1.061	1.256	-1.04		-3.931	-1.544		-1.158	-1.073	2.939	6	2	8
10320	IKZF1	-1.032	-1.064	-2.392	-1.054		-1.181	1.415	1.485		-1.652	6	2	8
26509	MYOF	-1.263	1.149	-1.132			-1.3	-1.392	1.293	-1.441	-1.188	6	2	8
6389	SDHA	-1.193	1.087	-1.046	-1.078	1.044		-1.531	-1.037		-1.474	6	2	8
4041	LRP5	-1.07			1.263	1.585	-1.369	-1.431	-1.354	-1.322	-1.126	6	2	8
23406	COTL1	-1.07		-1.248	1.054		-1.031	-1.367	-1.222	-1.054	1.138	6	2	8
7704	ZBTB16	-1.078	1.107	-1.07	-1.078	1.256	-1.415		-1.138		-1.295	6	2	8
64094	SMOC2	-1.16	-1.17	-1.061	-1.215	1.029	-1.198		-1.128	1.241		6	2	8
5305	PIP4K2A	-1.373	-1.155		1.206		-1.263	1.524	-1	-1.503	-1.036	6	2	8
4627	MYH9	-1.156		-1.024	-1.348	1	1.237		-1.067	-1.162	-1.04	6	2	8
23196	FAM120A	-1.078	1.042	-1.28		1.222	-1.222		-1.034	-1.049	-1.138	6	2	8
63876	PKNOX2	-1.387		-1.063	-1.037	1.276	-1.025	1.322	-1.222		-1.358	6	2	8
644215	LOC644215	-1.147	1.637	-1.585	1.213	-1	-1.337		-1.032		-1.149	6	2	8
84166	NLRC5	-1.084	1.052	-1.229	1.285	-1.276	-1.029		-1.047		-1.052	6	2	8
4261	CIITA	-1.133		-1.076		1.16	-1.034	1.222	-1	-1.441	-1.074	6	2	8
54971	BANP	-1	1.104	-1.015	-1.214		-1.212		1.158	-1.078	-1.04	6	2	8
55841	WWC3	-1.119		-1.311	-3.293	3.858	-1.074	-1.252	-1.158		1.233	6	2	8
100505385	IQCJ-SCHIP1		1	-1.064	-1.046		-1.093	1.492	-1	-1.222	-1.129	6	2	8
29970	SCHIP1		1	-1.064	-1.046		-1.093	1.492	-1	-1.222	-1.129	6	2	8
23313	KIAA0930	-1.021	1.305	-1		1.104	-1.126	-1.037	-1.059		-1.16	6	2	8
23774	BRD1		-1.047	-0.951	1.541	1.202	-1.052		-1.129	-1.078	-1.474	6	2	8
1757	SARDH		-1		-2.138	2.807	-1.138	1.022	-1.091	-1.024	-1.206	6	2	8
3656	IRAK2		-1.059	-1.038	1.737	1.237	-1.188	-1.057	-1.181	-1.044		6	2	8
1831	TSC22D3			-4.426	-20	4.907	-1.193	-20	-20		-1.1	6	1	7
2316	FLNA	-1.064	-1.1		-20	20	-1.018	-4.858	-20			6	1	7
29934	SNX12			-3.858	-3.807	3.755	-1.363	-4.858	-4.954		-1.893	6	1	7
90161	HS6ST2	-1.174		-3.143	-4.833	4.044		-5.129	-4.755		-1	6	1	7
10178	TENM1	-1.322		-4.209	-4.322	4.858		-4.858	-3.907		-1.28	6	1	7
79135	APOO	-1.358		-4.044	-3.807	3.358		-4.392	-2.755		-1.17	6	1	7
9754	STARD8			-2.619	-3.544	4.907		-3.807	-3	-1.127	-1.07	6	1	7
7512	XPNPEP2	-1.107		-1.143	-3.426	1.469		-1.087	-2.663	-1		6	1	7
5973	RENBP			-1.024	-1.635	1.807	-2.07	-2.293	-2.147		-1.415	6	1	7
10642	IGF2BP1	-1.213		-1	-1.606	-1.773	1.093		-1.874		-1.893	6	1	7
54897	CASZ1		-2.939		-1.453	-1.27	-1.276	-1.122	1.485	-1.541		6	1	7
50614	GALNT9	-1.536	-1.495	-1.174	-1.051	-1.061			1.237	-2.369		6	1	7
83698	CALN1	-1.202		-1.16	-1.222		-1.737		1.222	-1.893	-1.392	6	1	7
84660	CCDC62	-1.374	-1.04	-2.433	1.084		-1.029		-1.115		-1.155	6	1	7
5475	PPEF1	-1.093		-1.123	-1.178	1.044		-1.188	-1.635		-1.415	6	1	7
7410	VAV2	-1.155		-1.04		-1.447	-2		1.967	-1.688	-1.202	6	1	7
5900	RALGDS	-1.244	-1.193			-1.032	-1.585		1.11	-1.256	-1.295	6	1	7
135228	CD109	-1.115		-1.095	-1.396	1.147	-1.123			-1.788	-1.115	6	1	7
81618	ITM2C	-1.585	-1.222			1.032	-1.322	-1	-1.129		-1.149	6	1	7
9215	LARGE1	-1.131	-1.784	-1.615	-1.032		-1.123			1.585	-1.184	6	1	7
1612	DAPK1	-1.222	1.222	-1.081			-1.322		-1.158	-1.138	-1.387	6	1	7
5024	P2RX3	-1.1	1.481				-1.027	-1.222	-1.35	-1.485	-1.354	6	1	7
651746	ANKRD33B	-1.287	1.307	-1.152			-1.131	-1.138	-1.051		-1.585	6	1	7
9938	ARHGAP25		-1.222	-1	-1.209	1	-1.104			-1.339	-1.1	6	1	7
25841	ABTB2	-1.252		1.332	-1.054	-1.085	-1.112	-1.367			-1.429	6	1	7
57217	TTC7A	-1.129	-1.031			1.102	-1.107	-1.222	-1.129		-1.451	6	1	7
10938	EHD1		-1.024		-1.103	-1	-1.126	1.152	-1.196		-1.644	6	1	7
30818	KCNIP3		-1.126	-1.141			1.524	-1	-1.415	-1.074	-1.663	6	1	7
5095	PCCA	-1.061	1.252	-1.55		-1.322	-1.123	-1.078	-1			6	1	7
6247	RS1	-1.115		-1.322	-1.103	1.585		-1.348	-1.155	-1.27		6	1	7
4026	LPP	-1.503		-1.097		1.485	-1.022	-1.115	-1.078		-1.131	6	1	7
2621	GAS6	-1.023	-1.074	-1.054		-1.222	-1.436			1.392	-1.037	6	1	7
27147	DENND2A		-1.078	-1.019	-1.182	1.025	-1.047	-1.037			-1.04	6	1	7
27185	DISC1	-1.026	1.3	-1.154			-1.025	-1.115	-1.208		-1.12	6	1	7
2185	PTK2B	-1.093	1.678	-1.087	-1			-1.078	-1.585		-1.074	6	1	7
1501	CTNND2	-1.244	-1.181	-1.049	-1.097	-1		-1.064			1.474	6	1	7
114132	SIGLEC11			-1.128	1.728	-1.123	-1.107		-1.054	-1.054	-1.044	6	1	7
80005	DOCK5			-4.807	-1.524		-1.268		-1.184	-1.119	-1.1	6	0	6
9625	AATK				-1.298	-1.474	-1.147	-1.363	-3.644		-1.059	6	0	6
25816	TNFAIP8	-1.7	-1.453		-1.322		-1.392	-1.644	-1.322			6	0	6
29	ABR	-1.209			-1.034			-1.234	-1.159	-1.147	-2.392	6	0	6
85379	KIAA1671	-1.342					-1.07	-1.807	-1.433	-1.049	-1.447	6	0	6
8464	SUPT3H		-1.132		-1.051	-1.022	-1.722	-1.737		-1.396		6	0	6
56261	GPCPD1			-1.02			-1.198	-1.387	-1.322	-1.511	-1.451	6	0	6
3697	ITIH1		-1.104	-1.431		-1.02			-1.547	-1.122	-1.239	6	0	6
51059	FAM135B	-1.111		-1.067	-1.511	-1.026	-1.406		-1.067			6	0	6
259307	IL4I1	-1.066				-1.252	-1.066		-1	-1.7	-1.034	6	0	6
23636	NUP62	-1.066				-1.252	-1.066		-1	-1.7	-1.03	6	0	6
8997	KALRN	-1.052		-1.211			-1.091		-1.019	-1.585	-1	6	0	6
55647	RAB20		-1.061		-1.022	-1	-1.087			-1.093	-1.04	6	0	6
653269	POTEI	1.69	1.184	2.222	1.259	2.202	-2.138	-1.585	2.087	-1.97	2.322	3	7	10
23328	SASH1	-1.158	1.436	-1.339	1.193	1.474	1.029	1.485	1.144	1.057		2	7	9
282974	STK32C	-1.387	1.874		-1.433	1.047	1.339	1.022	1.104	1.415	1.585	2	7	9
1571	CYP 20.00	1.778	2.1	-2.55	-2.716		2.585	2.907	2.766	1.652	2.807	2	7	9
6196	RPS6KA2	-1.181	1.404	-3.209	1.678	1.138	-1.149	1.087	1.17	1.295	-1.138	4	6	10
22941	SHANK2	-1.7	1.474	-2.322	1.893	1.107	-1.131	-1.807	1.263	1.184	1.336	4	6	10
4330	MN1	-1.126	1.303	1.122	1.115	1.222	-1.28	1.784	-1.509	1.051	-2	4	6	10
4978	OPCML	-1.17	1.566	-1.544	1.222	-1.222	-1.396	1.044	1.354	1.248	1.198	4	6	10
5799	PTPRN2	-2.29	-1.531	-1.874	1.628	1.322	-2.04	3.17	1.303	1.688	1.189	4	6	10
23295	MGRN1	-1.467	1.138	-1.034	1.293	1.379	-1.307	1.585	1.042	1.17	-1.222	4	6	10
124540	MSI2	-1.059	1.344	-1.124	1.198	1.429	-1.248	1.178	1.254	1.341	-1.678	4	6	10
56104	PCDHGB1	1	1.354	-1.152	1.054	2	1.104	-1.202	-1.541	1.585	-1.074	4	6	10
56112	PCDHGA3	1	1.354	-1.152	1.054	2	1.104	-1.202	-1.541	1.585	-1.074	4	6	10
56113	PCDHGA2	1	1.354	-1.152	1.054	2	1.104	-1.202	-1.541	1.585	-1.074	4	6	10
56114	PCDHGA1	1	1.354	-1.152	1.054	2	1.104	-1.202	-1.541	1.585	-1.074	4	6	10
9516	LITAF	-1.1	1.436	-1.145	1.874	1.11	-1.138	1.369	-1.17	1.104	1.322	4	6	10
238	ALK	1.233	1	2	-1.034	1.389	-1.807	1.678	-1.11	1.837	-1.369	4	6	10
23199	GSE1	-2.202	1.7	-1.145	3.392	1.637	1.585	-1.553	2.059	2.459	-2.433	4	6	10
64478	CSMD1	1.248	1.35	-1.564	1.459	-1.747	1.258	-1.354		1.28	1.216	3	6	9
22901	ARSG	-1.047	1.254	-1.778	1.273	1.122	-1.115		1.515	1.042	1.273	3	6	9
6904	TBCD	-1.248	0.957	-1.175	-2.273	1.565	1.222	2.216	1.052	1.449		3	6	9
3200	HOXA3	1.585	1.524		1.07	-1.152	-1.181	1.807	1.164	-2.155	1.295	3	6	9
146279	TEKT5	-1.959		1.757	1.092	-1.705	1.19	2.379	1.176	-1.097	1.188	3	6	9
105	ADARB2	1.309	1.541	-1.2	-1.429		1.613	1.459	1.415	1.17	-1.807	3	6	9
80210	ARMC9	-1.115	1.064	-1.09	1.348	1.263	-1.037	1.451		1.17	1.07	3	6	9
10911	UTS2	1.193	1.429	1.453	1.143		-1.503	-1.051	-1.087	1.459	1.189	3	6	9
79683	ZDHHC14	1.252	1.209	-1.096	2	1.158	-1.206	-1.527	1.11		1.896	3	6	9
4088	SMAD3	1.402	1.054			1.392	-1.858	1.193	1.07	1.474	-1.415	2	6	8
144423	GLT1D1	-1.152	1.222	1.305			1.031	-1.188	1.263	1.369	1.093	2	6	8
1289	COL5A1		1.034	-1.893	1.211	1.152	1.158		1.115		1	1	6	7
128553	TSHZ2		1.12	2.558	-1.222	1.379	1.115	1.078			1.042	1	6	7
89796	NAV1		-1.564		1.237		1.55	2.059	1.531	1.248	1.495	1	6	7

### Sheet: HBP High LVMI vs NBP low LVMI
NCBI GeneID	Symbol	log2Ratio(H1_test2/N1_Ctrl)	log2Ratio(H10_test2/N10_Ctrl)	log2Ratio(H2_test2/N2_Ctrl)	log2Ratio(H3_test2/N3_Ctrl)	log2Ratio(H4_test2/N4_Ctrl)	log2Ratio(H5_test2/N5_Ctrl)	log2Ratio(H6_test2/N6_Ctrl)	log2Ratio(H7_test2/N7_Ctrl)	log2Ratio(H8_test2/N8_Ctrl)	log2Ratio(H9_test2/N9_Ctrl)	negative log	Positive log	total
105	ADARB2	-2.769	-1.392	-1	-1.773	-20	-1.524	1.517	-1.64	20	-1.774	8	2	10
8379	MAD1L1	-2.152	-1.305	-1.062	1.632	-1.189	-1.716	-1.7	-2.07	1.466	-1.401	8	2	10
63976	PRDM16	-1.858	-1.181	-1.032	1.478	1.222	-1.1	-1.392	-1.17	-1.637	-1.531	8	2	10
57537	SORCS2	-3.293	-1.67	-1.241	-1.344	1.126	-1.214	-1.459	1.213	1.078	-1.255	7	3	10
11033	ADAP1	-1.503	-2.515	-1.059	1.263	-1.652	-2.17	-1.652	2.926	-1.544	1.415	7	3	10
92017	SNX29	-1.04	1.807	-1.062	1.231	-2.126	-1.295	-2.138	1.178	-1.369	-1.081	7	3	10
5160	PDHA1	4.615	-1.385	-2.132	-1.527	-1.426	-1.085	-4.459	-4.907		5	7	2	9
27086	FOXP1	-1.234	-1.051	-1.406	1.794	1.147	-1.29	-1.778		-1.147	-1.524	7	2	9
57595	PDZD4	1.348	-1.3	-1.3	-1.019	-1		-1.48	-3.392	-1.196	4.907	7	2	9
219402	MTIF3	1	-1.478		-1.273	-1.585	-1.087	-1.188	-1.737	-1.107		7	1	8
1800	DPEP1	-1.406		-1.016	-1.193	1.022	-1.287	-1.333	-1.095	-2.102		7	1	8
5087	PBX1			-1.052	-1.957	-1.115	-1.263	-1.1	1.061	-1.087	-1.193	7	1	8
40	ASIC2	-1.632	-1.07	-1.141		-1.237	-1.017		1.034	-1.206	-1.293	7	1	8
57210	SLC45A4	-1.585	-1.652	-1.134	1.585	1.222	-2.115	-1.222	1.163	-1.17	1.087	6	4	10
5799	PTPRN2	-3	-1.222	-1.469	1.807	-1.585	-1.97	2.322	1.745	1.531	-1.918	6	4	10
9679	FAM53B	-1.555	-1.068	-1.848	-1.307	1.263	-1.202	1.162	1.126	-1.07	1.107	6	4	10
25771	TBC1D22A	1.142	1.15	-1.078	1.042	-1.807	-1.118	-1.104	1.202	-1.322	-1.485	6	4	10
50515	CHST11	1.344	1.3	-1.138	1.115	1.17	-1.585	-1.75	-1.024	-1.348	-1.052	6	4	10
23151	GRAMD4	1.503	-1.415	-1.102	1.119	-1.369	-1.585	-1.095	1.241	-1.107	1.237	6	4	10
64478	CSMD1	-1.354	-1.02	-1.389	1.511	1.074	-1.688	1.222	2.1	-1.222	-1.73	6	4	10
51422	PRKAG2	-1.103	1.716	-2.032	1.663	-1.147	-1.237	-1.459	1.392	-1.126	1.064	6	4	10
155185	AMZ1	-1.336	-1.107	-1.057	1.726	1.1	-1.037	-1.273	-1.585	1.263	1.202	6	4	10
57521	RPTOR	-1.152	1.093	-1.222	1.546	2.202	-1.379	-1.248	1.29	-1.087	-1.585	6	4	10
23677	SH3BP4	-1.027	1.344	2.415	1.093	-1.074	-1.104	-1.341	-1.283	-1.132	1.131	6	4	10
79890	RIN3	-1.313	1.447	2.213	1.954	1.042	-1.111	-1	-1.426	-1.241	-1.485	6	4	10
140688	NOL4L	-1.131	-1.17	-1.138	2.273	1.426	-1.773	-1.322	1.531	-1.078	1.585	6	4	10
282974	STK32C	-1.07	1.295	-1.066	2.874	-1.322	-1.268	-1.485	1.874	-1	1.158	6	4	10
389840	MAP3K15	5.087	1.091	-3.459	-20	-1.426	-1.322	-4.209	-4.585		5.322	6	3	9
9754	STARD8	1.474		-2.492	-2.373	1.415	-1.186	-4.322	-2.807	-2.568	3.858	6	3	9
395	ARHGAP6	1.888	-1.034	-1.885	-2.921	-1.04		-3.644	-4.755	1.03	4.358	6	3	9
1183	CLCN4	1.854	1.459	-1.737	-2.722		-1.298	-1.722	-4.459	-1.268	1.963	6	3	9
4204	MECP2	2.233		-1.976	-2.426	1.678	-1.396	-3.209	-5.044	-1.027	5.087	6	3	9
4772	NFATC1	-2.322		-1.064	1.046	1.585	1.052	-1.544	-1.1	-1.1	-1.585	6	3	9
54777	CFAP46	-1.174	-1.138		-1	-1.515	1.017	-2.392	1.716	-1.585	1.054	6	3	9
58513	EPS15L1	-2.322	-1.459		1.047	-1.027	1.025	-1.147	1	-1.036	-1.051	6	3	9
10801	SEPTIN9	2.322	-1.585	-1.678	1.585		-2.17	-1.379	-1.138	-1.415	1.02	6	3	9
5590	PRKCZ	-1.256	1.067		1.029	1.129	-1.061	-1.181	-1.354	-1.206	-1.229	6	3	9
4298	MLLT1	-1.269	-1.051		1.064	1.034	-1.248	-1.322	1.082	-1.026	-1.2	6	3	9
9229	DLGAP1	-1.029		-2	1.052	1.652	-1.064	1.354	-1.474	-1.209	-1.193	6	3	9
55790	CSGALNACT1	-1.222	1.585	-1.531	1.202	1.17	-1.093		-1.344	-1.091	-1.209	6	3	9
5795	PTPRJ	-1.068	1.632	-1.263	1.469	-1.459	-1.147	-1.358		-1.209	1.29	6	3	9
84623	KIRREL3	-1.138	-1.131		1.67	-1.399	-1.17	1.358	1.241	-1.17	-1.28	6	3	9
94031	HTRA3	1.28	-1.138	-1.022		1.204	-1.023	-1.285	-1	-1.061	1.15	6	3	9
7512	XPNPEP2	2.322		-1.17	-2.036	1.138	-1.052	-1.363	-1.773	-1.1	2.433	6	3	9
1012	CDH13		-1.087	-1.152	-1.034	-1.12	-1.152	1.3	3	1.029	-1.263	6	3	9
3920	LAMP2			-20	-1.295	1.204	-1.12	-4.087	-3.858	-1.16	2.322	6	2	8
80823	GPRASP3	4.209	-1.248	-3.615	-3.17	-1.212		-2.722	-20		3.273	6	2	8
331	XIAP	1.663		-1.268	-1.865		-1.128	-4.644	-20	-1.184	5.248	6	2	8
23157	SEPTIN6	20	-1.131	-20	-20			-2.755	-3.17	-1.186	20	6	2	8
57224	NHSL1	-1.285	2.202	-1.719		-2	-1.3	-1.755		1.688	-1.974	6	2	8
3689	ITGB2	-1.109	-1.254	-1.553	1.585		1.263	-1.047		-1.103	-1.544	6	2	8
3720	JARID2	-1.206		-1.447	1.948	1.126	-1.152	-1.459	-1.415		-1.075	6	2	8
6247	RS1	1.165		-1.147	-1.052		-1	-1.284	-1.202	-1.263	1.149	6	2	8
6793	STK10		-1.054	-2.051	3.841	-1.184		-1.716	1.115	-1.198	-1.485	6	2	8
6792	CDKL5	20		-1.348	-20	-1.149	-1.019	-1.215		-1.485	4.524	6	2	8
200810	ALG1L1P	-1.959	-2.363		-2.129	-1.107		2.059	-1.064		-5.585	6	1	7
23143	LRCH1	-1.248			1.35	-1.181	-1.263	-1.27		-4.524	-1.091	6	1	7
3800	KIF5C	-1	1.429	-3.459	-2.078	-1.295	-1.322		-1.273			6	1	7
9644	SH3PXD2A	-2.536	-1.254			-1.263		-1.126	1.184	-1.354	-1.893	6	1	7
9625	AATK	-2.129			1.093	-1.854	-1.097	-1.064		-1	-1.619	6	1	7
5125	PCSK5	-1.372		-1.031	1.209		-1.72	-1.263	-1.468	-1.087		6	1	7
1284	COL4A2	-1.093	-1.034	-1.819	-1.436			-1.222		-1.184	1.399	6	1	7
114818	KLHL29		1.122	-1.248			-1.064	-1.122	-1.234	-1.254	-1.163	6	1	7
282973	JAKMIP3	1.632	-1.285		-1.042	-1.544		-1.122	-1	-1.122		6	1	7
84166	NLRC5	-1.081			1.263	-1.158	-1.258		-1.152	-1.082	-1	6	1	7
51761	ATP8A2	-1.199	-1.026	-1.874	-1.129		-1.273				-1.067	6	0	6
23199	GSE1	-3.059	-1.67	1.823	2.663	1.344	1.722	1.907	1.29	1.273	1.363	2	8	10
861	RUNX1	1.644	-1.051	1.874	1.237	1.939	1.67	1.766	-1.369	1.348	1.129	2	8	10
4330	MN1	1.078	1.585	-1.222	1.107	1.051	1.049	1.954	1.585	1.126		1	8	9
7410	VAV2	1.15	1.55		1.263	1	-1.093	1.275	1.788	1.441	1.285	1	8	9
83696	TRAPPC9	1.018	1.585	-0.979	1.585	1.132	-1.07	1.037	1.034	-1.322	1.087	3	7	10
1299	COL9A3	1.037	1.032	-1.052	1.256	1.663	-1.241	1.087	-1.152	1.447	1.032	3	7	10
1793	DOCK1	1.282	1.497	-1.115	1.55	1.1	-1.026	1.307	1.369	-1.807	1.222	3	7	10
6196	RPS6KA2	1.11	1.147	1.624	1.755	1.103	-1.28	-1.344	1.131	-1.111	1.415	3	7	10
613	BCR	1.087	1.441	-1.016	2.213	1.199	1.256	-1.16	1.057	-1.415	1.237	3	7	10
28232	SLCO3A1	2	1.441	-1.085	1	1.193	1.195	-1	1.178	-1.082	1.459	3	7	10
10783	NEK6	-1.322	1.222	1.497	1.149	1.322	-1.138	2.858	1.199	-1.212	1.054	3	7	10
5890	RAD51B	3.644	-2.064	-1.126	1.196	1.322	1.415	-1.303	1.737	1.874	2	3	7	10
23406	COTL1	1.794	1		1.026	1.585	1.158	-1.354	-1.162	1.17	1.181	2	7	9
56606	SLC2A9	1.051	1.126		1.663	1.078	-1.122	-1.034	1.082	1.206	1.392	2	7	9
553158	PRR5-ARHGAP8	-1.051	1.585		1.037	1.087	1.087	1.04	1.081		1.093	1	7	8
56928	SPPL2B	1.1	1.433		1.021	1.303	1.339		1.233	-1.248	1.109	1	7	8
3682	ITGAE	1	1.241	-1.022	1.074	1.234	1.716		1.16		1.026	1	7	8
158471	PRUNE2	1.04	1.037		1.348	1.115		2.188	-1.08	1.322	1.02	1	7	8
50944	SHANK1		1.478	1.3		1.369	1.13	1	1.273	1.036		0	7	7
23293	SMG6	-2.536	1.213	1.585	1.091	1.064	-1.122	-1.03	1	-1.322	1.044	4	6	10
54549	SDK2	1.273	1	-1.559	-1.306	1.126	1.17	-1.037	1.115	-1.354	1.041	4	6	10
57194	ATP10A	1	-1.107	-1.313	1.256	1	1	-1.222	1.322	-1.295	1.032	4	6	10
79789	CLMN	-1.305	1.138	1	1.222	1.163	-1.12	1.292	1.034	-1.193	-1.206	4	6	10
8224	SYN3	-1.138	1.104	-1.184	1.198	1.222	1.074	-1.367	1.122	-1.129	1.178	4	6	10
2788	GNG7	-1.222	1.474	-1.634	1.193	1.147	-1.263	-1.115	1.059	1.585	1.138	4	6	10
23108	RAP1GAP2	-1.807	1.268	-1.061	1.55	1.131	-1.256	1.239	1.297	-1.184	1.333	4	6	10
2120	ETV6	-1.155	1.433	2.138	1.585	1.276	-1.248	-1.524	1.074	-1.874	1.095	4	6	10
79683	ZDHHC14	1.585	1.531	1.123	1.935	-1.532	-1.341	-1.644	1.424	-1.541	1.531	4	6	10
57580	PREX1	1.144	1.536	-1.268	1.585	1.188	-1.415	1.527	-1.176	-1.202	1.308	4	6	10
10743	RAI1	-1.485	1.524	-1.351	1.757	-1.402	1.652	1.07	1.874	-1.17	1.7	4	6	10
8522	GAS7	-1.129	1.874	-1.63	2.536	1.07	-1.893	1.103	1.222	-1.181	2.202	4	6	10
4092	SMAD7		1.206	-1.188	1.047	1.1	1	1.044	-1.17	-1.222	1.617	3	6	9
23090	ZNF423	-1.392	1.322		-1.263	1.129	-1.389	1.034	1.536	1.293	1.184	3	6	9
9764	KIAA0513	1.064	1.057	-1	1.585	1.17	-1.074	1.17	1.07	-1.447		3	6	9
80790	CMIP	1.109	1.222	2.363	1.122		-2.459	-1.064	1.773	-1.524	1.181	3	6	9
651746	ANKRD33B	1.585	1.307	1.561	1.237	1.177	-1.268	-1.354		-1.585	1.322	3	6	9
9745	ZNF536	1.184	-1.206	-1.367	1.485	1.322	1.369	1.433	1.29	-1.138		3	6	9
4978	OPCML		1.202	-1.433	2	1.273	1.585	1.144	-1.19	1.043	-1.132	3	6	9
6256	RXRA	1.459	-1.474		1.447	1.17	-1.176	1.206	-1	1.415	1.562	3	6	9
135138	PACRG	1.104	2.1		-1.093	1.939	-1.047	1.954	1.144	1.193	-2.155	3	6	9
653269	POTEI	1.383		-1.39	3.392	-2.193	1.158	1.459	-1.644	1.533	1.621	3	6	9
238	ALK	1.782	-1.091	2.03	1.096	1.512	-1.138	-1.091		1.652	1.155	3	6	9
337867	UBAC2	1.132		-1.528	1.202	1.138	1.29	1.202	1.177		-1.837	2	6	8
11031	RAB31		1.034	-1.674	1.258	1.074		1.241	1	-1.093	1.433	2	6	8
157310	PEBP4		1.074		1.31	1.078	-1.348	1.474	1.061	-1.254	1.052	2	6	8
10369	CACNG2		1.28	-1.038	1.107	1.104	1.128		1.095	1.059	-1.256	2	6	8
727957	MROH1		1.036	1.415	1.082	1.035	-1.057	1.062		-1.237	1.17	2	6	8
9516	LITAF	-1.177	1.044		1.657	1.1	-1.295	1.064		1.037	1.147	2	6	8
51066	SSUH2		1.252	-1.115		1.081	1.066	-1.11	1.234	1.29	1.029	2	6	8
23180	RFTN1	-1	1.17	-1.241	1.078	1.276	1.04			1.263	1.17	2	6	8
8178	ELL	1.02	1.082		1.222	1.303	-1.027	1.29	1.044	-1.115		2	6	8
773	CACNA1A	-1.382	1.026		1.115	1.051		-1.155	1.415	1.344	1.485	2	6	8
57104	PNPLA2		1.212		1.854	1.07	-1.379	-1.082	1.025	1.29	1.149	2	6	8
84433	CARD11	1.046		-1.026	1.193	1.342	1.632	-1.495	1.256	1.241		2	6	8
144423	GLT1D1		1.234	1.485	1.363		-1.104	1.17	-1.241	1.074	1.263	2	6	8
6238	RRBP1	1.248	1.3		1.206	1.273	-1.303	1.585	1.059	-1.087		2	6	8
89849	ATG16L2		1.369		1.244	-1.284	1.619	1.729	1.308	-1.755	1.348	2	6	8
128553	TSHZ2		1.237	2.688	1.073	-1.222	1.029	-1.12	1.04		1.147	2	6	8
1191	CLU	2.322	1.541		1.061	1.652		-1.837	1.184	-1.034	1.036	2	6	8
57533	TBC1D14	1.231	1.939	-1.036	1.295	1.138	-1.16			1.206	1.322	2	6	8
6550	SLC9A3		1.536		1.233	1.024	1.333	-1.547	1	-1.087	2.807	2	6	8
23504	RIMBP2	1.865	1.766		1.451	-1.041	-1.047	1.392		1.138	1.162	2	6	8
4041	LRP5		1.123	3.841		1.3	1.196	-1.074	1.122	-1.04	1.243	2	6	8
5789	PTPRD	-1.233	-1.087	1.617	2.773	1.126	1.7		1.322	3.322		2	6	8
23241	PACS2	4.459	1.322		1.078	2.684	1.858	-1	1.322	-2.07		2	6	8
57799	RAB40C	1.023	0.963		1.02	1.129		1.267	1.144	-1.241		1	6	7
421	ARVCF		1.346		1.082	1.067	-1.234	1	1.222		1	1	6	7
10243	GPHN		1.524	-1.519	1.379	1.1		1.025	1.051	1.078		1	6	7
23362	PSD3	1.206		1.585	1.415			1.093	1.193	-1.531	1.48	1	6	7
4781	NFIB	1.939	-1.067	1.159	1		1.037	1.07		1.369		1	6	7
136227	COL26A1	-1.766			1.55	1.202	1.1	1.184	1.293		2.459	1	6	7
399	RHOH	2	1.078	2.213		1.147		1.054		1.03	-1.064	1	6	7
728294	D2HGDH		1.322	1.841	1.585	1.344	-1.149		1.541		1.054	1	6	7
197370	NSMCE1	1.124	1.492		1.042	1.184		1.084	1.138			0	6	6
7137	TNNI3				1.193	1.138	1.874	2.081	1.322		1.019	0	6	6

### Sheet: Mid BP DEGs
Gene Name	log2FC	p value
STRN4	-0.211608	0.00746404
TBC1D7-LOC100130357	-0.728074	0.00364317
RS1	-0.542576	0.0443548
CAMK2G	-0.189851	0.0132936
LPIN1	0.155271	0.0353423
NLRC5	0.285293	0.0358474
DISC1	0.355327	0.0213218
SIGLEC11	0.935349	0.00177902
ZDHHC14	0.284605	0.0155076
SMAD3	0.133355	0.045822

### Sheet: High BP+High LVMI DEGs
Gene Name	log2FC	p value
SHANK1	-0.399572	0.00923121
TNNI3	0.262047	0.0105508
PACRG	-0.232665	0.0288293
ZDHHC14	-0.254602	0.0418562
PEBP4	-0.297235	0.027029
